# Nascent polypeptide within the exit tunnel ensures continuous translation elongation by stabilizing the translating ribosome

**DOI:** 10.1101/2021.02.02.429294

**Authors:** Yuhei Chadani, Nobuyuki Sugata, Tatsuya Niwa, Yosuke Ito, Shintaro Iwasaki, Hideki Taguchi

## Abstract

Continuous translation elongation, irrespective of amino acid sequences, is a prerequisite for living organisms to produce their proteomes. However, the risk of elongation abortion is concealed within nascent polypeptide products. Negatively charged sequences with occasional intermittent prolines, termed intrinsic ribosome destabilization (IRD) sequences, destabilizes the translating ribosomal complex. Thus, some nascent chain sequences lead to premature translation cessation. Here, we show that the risk of IRD is maximal at the N-terminal regions of proteins encoded by dozens of *Escherichia coli* genes. In contrast, most potential IRD sequences in the middle of open reading frames remain cryptic. We found two elements in nascent chains that counteract IRD: the nascent polypeptide itself that spans the exit tunnel and its bulky amino acid residues that occupy the tunnel entrance region. Thus, nascent polypeptide products have a built-in ability to ensure elongation continuity by serving as a bridge and thus by protecting the large and small ribosomal subunits from dissociation.
