## Supplementary material for "Nascent polypeptide within the exit tunnel ensures continuous translation elongation by stabilizing the translating ribosome": Table S1

### Sheet: strains used
strain	genotype	source	Identifier
BW25113	∆(araD-araB)567, ∆lacZ4787(::rrnB-3), λ-, rph-1, ∆(rhaD-rhaB)568, hsdR514	Laboratory stock	CGSC7636
ECY0393 (CY630)	BW25113 ∆rpmE::FRT ∆ykgM::FRT	Chadani et al., 2017
ECY0185	BW25113 ∆rpsJ-rpsQ::FRT-DHFR-FRT harboring pCY927	This study
MG1655	F-, λ-, ilvG-, rfb-50, rph-1	Laboratory stock	CGSC6300
ECY0228	MG1655 ∆rpmE::FRT ∆ykgM::FRT	This study
ECY0188	MG1655 ∆rpsJ-rpsQ::FRT-DHFR-FRT harboring pCY873	This study
ECY0195	MG1655 ∆rpsJ-rpsQ::FRT-DHFR-FRT harboring pCY920 (uL22∆loop)	This study
ECY0351	MG1655 ∆rpsJ-rpsQ::FRT-DHFR-FRT harboring pCY1457 (uL23∆loop)	This study

### Sheet: plasmids used
plasmid name	feature	source	Construction_Quick change PCR			Construction_Gibson assembly
			template DNA	primer 1	primer2	template DNA-1	primer 1-1	primer 1-2	template DNA-2	primer 2-1	primer 2-2
pBAD30	AmpR, p15A ori, PBAD expression system	Guzman et al., 1995
pCA24N	CmR, ColE1 ori, lacO - PT5 expression system	Kitagawa et al., 2005
pMW118	AmpR, oriR101	Nippon gene
pSTV28	CmR, p15A ori	Takara
pDGT1	oriR6Kgamma, DHFR	Gift from Dr.H.Nakayama
pKD46	AmpR, oriR101, repA101ts, PBAD-λred recombinase	Datsenko & Wanner, 2000
pCA24N-rpoD	CmR, ColE1 ori, His6-rpoD (derivative of o pCA24N)	Kitagawa et al., 2005
pCA24N-yihI	CmR, ColE1 ori, His6-yihI (derivative of o pCA24N)	Kitagawa et al., 2005
pCY1002	CmR, ColE1 ori, His6-GFP-10E (derivative of o pCA24N)	Chadani et al., 2017
pCY1561	AmpR, p15A ori, PBAD-mgtL_12aa-lacZ	Chadani et al., 2017
pCY1566	AmpR, p15A ori, PBAD-mgtL_12aa-lacZ (no DEP)	Chadani et al., 2017
pCY1648	AmpR, p15A ori, PBAD-mgtL_6aa-lacZ	Chadani et al., 2017
pCY1649	AmpR, p15A ori, PBAD-mgtL_1aa-lacZ	Chadani et al., 2017
pCY927	CmR, p15A ori, rpsJ-rpsQ operon	This study				pSTV28	PM0142	PM0162	E. coli genome DNA	PR0060	PR0062
pCY873	AmpR, pSC ori, rpsJ-rpsQ operon	This study				pMW118	PM0141	PM0142	E. coli genome DNA	PR0060	PR0062
pCY920	AmpR, pSC ori, rpsJ-rpsQ operon (rplV∆R84-L97)	This study	pCY873	PR0063	PR0064
pCY1457	AmpR, pSC ori, rpsJ-rpsQ operon (rplW∆V67-R77)	This study	pCY873	PR0134	PR0135
pCY2819	AmpR, p15A ori, PBAD-rnhB_5aa-mgtL-lacZ	This study	pSN055	PT1171	PT0307
pCY2820	AmpR, p15A ori, PBAD-rnhB_5aa-mgtL-lacZ (no DEP)	This study	pSN056	PT1172	PT0307
pCY2821	AmpR, p15A ori, PBAD-rnhB_30aa-mgtL-lacZ	This study				pSN055	PT1298	PT0307	E. coli genome DNA	PT1201	PT1202
pCY2822	AmpR, p15A ori, PBAD-rnhB_30aa-mgtL-lacZ (no DEP)	This study				pSN056	PT1299	PT0307	E. coli genome DNA	PT1201	PT1203
pCY2823	AmpR, p15A ori, PBAD-ypdB_5aa-mgtL-lacZ	This study	pSN055	PT1173	PT0307
pCY2824	AmpR, p15A ori, PBAD-ypdB_5aa-mgtL-lacZ (no DEP)	This study	pSN056	PT1174	PT0307
pCY2825	AmpR, p15A ori, PBAD-ypdB_30aa-mgtL-lacZ	This study				pSN055	PT1298	PT0307	E. coli genome DNA	PT1204	PT1205
pCY2826	AmpR, p15A ori, PBAD-ypdB_30aa-mgtL-lacZ (no DEP)	This study				pSN056	PT1299	PT0307	E. coli genome DNA	PT1204	PT1206
pCY2827	AmpR, p15A ori, PBAD-iscR_5aa-mgtL-lacZ	This study	pSN055	PT1175	PT0307
pCY2828	AmpR, p15A ori, PBAD-iscR_5aa-mgtL-lacZ (no DEP)	This study	pSN056	PT1176	PT0307
pCY2829	AmpR, p15A ori, PBAD-iscR_30aa-mgtL-lacZ	This study				pSN055	PT1298	PT0307	E. coli genome DNA	PT1207	PT1208
pCY2830	AmpR, p15A ori, PBAD-iscR_30aa-mgtL-lacZ (no DEP)	This study				pSN056	PT1299	PT0307	E. coli genome DNA	PT1207	PT1209
pCY2831	AmpR, p15A ori, PBAD-dadX_5aa-mgtL-lacZ	This study	pSN055	PT1177	PT0307
pCY2832	AmpR, p15A ori, PBAD-dadX_5aa-mgtL-lacZ (no DEP)	This study	pSN056	PT1178	PT0307
pCY2833	AmpR, p15A ori, PBAD-dadX_30aa-mgtL-lacZ	This study				pSN055	PT1298	PT0307	E. coli genome DNA	PT1210	PT1211
pCY2834	AmpR, p15A ori, PBAD-dadX_30aa-mgtL-lacZ (no DEP)	This study				pSN056	PT1299	PT0307	E. coli genome DNA	PT1210	PT1212
pCY2835	AmpR, p15A ori, PBAD-dcm_5aa-mgtL-lacZ	This study	pSN055	PT1179	PT0307
pCY2836	AmpR, p15A ori, PBAD-dcm_5aa-mgtL-lacZ (no DEP)	This study	pSN056	PT1180	PT0307
pCY2837	AmpR, p15A ori, PBAD-dcm_30aa-mgtL-lacZ	This study				pSN055	PT1298	PT0307	E. coli genome DNA	PT1213	PT1214
pCY2838	AmpR, p15A ori, PBAD-dcm_30aa-mgtL-lacZ (no DEP)	This study				pSN056	PT1299	PT0307	E. coli genome DNA	PT1213	PT1215
pCY2839	AmpR, p15A ori, PBAD-yeaD_5aa-mgtL-lacZ	This study	pSN055	PT1181	PT0307
pCY2840	AmpR, p15A ori, PBAD-yeaD_5aa-mgtL-lacZ (no DEP)	This study	pSN056	PT1182	PT0307
pCY2841	AmpR, p15A ori, PBAD-yeaD_30aa-mgtL-lacZ	This study				pSN055	PT1298	PT0307	E. coli genome DNA	PT1216	PT1217
pCY2842	AmpR, p15A ori, PBAD-yeaD_30aa-mgtL-lacZ (no DEP)	This study				pSN056	PT1299	PT0307	E. coli genome DNA	PT1216	PT1218
pCY2843	AmpR, p15A ori, PBAD-amn_5aa-mgtL-lacZ	This study	pSN055	PT1183	PT0307
pCY2844	AmpR, p15A ori, PBAD-amn_5aa-mgtL-lacZ (no DEP)	This study	pSN056	PT1184	PT0307
pCY2845	AmpR, p15A ori, PBAD-amn_30aa-mgtL-lacZ	This study				pSN055	PT1298	PT0307	E. coli genome DNA	PT1219	PT1220
pCY2846	AmpR, p15A ori, PBAD-amn_30aa-mgtL-lacZ (no DEP)	This study				pSN056	PT1299	PT0307	E. coli genome DNA	PT1219	PT1221
pCY2847	AmpR, p15A ori, PBAD-udk_5aa-mgtL-lacZ	This study	pSN055	PT1185	PT0307
pCY2848	AmpR, p15A ori, PBAD-udk_5aa-mgtL-lacZ (no DEP)	This study	pSN056	PT1186	PT0307
pCY2849	AmpR, p15A ori, PBAD-udk_30aa-mgtL-lacZ	This study				pSN055	PT1298	PT0307	E. coli genome DNA	PT1222	PT1223
pCY2850	AmpR, p15A ori, PBAD-udk_30aa-mgtL-lacZ (no DEP)	This study				pSN056	PT1299	PT0307	E. coli genome DNA	PT1222	PT1224
pCY2851	AmpR, p15A ori, PBAD-fhuF_5aa-mgtL-lacZ	This study	pSN055	PT1187	PT0307
pCY2852	AmpR, p15A ori, PBAD-fhuF_5aa-mgtL-lacZ (no DEP)	This study	pSN056	PT1188	PT0307
pCY2853	AmpR, p15A ori, PBAD-fhuF_30aa-mgtL-lacZ	This study				pSN055	PT1298	PT0307	E. coli genome DNA	PT1225	PT1226
pCY2854	AmpR, p15A ori, PBAD-fhuF_30aa-mgtL-lacZ (no DEP)	This study				pSN056	PT1299	PT0307	E. coli genome DNA	PT1225	PT1227
pCY2855	AmpR, p15A ori, PBAD-yggL_5aa-mgtL-lacZ	This study	pSN055	PT1189	PT0307
pCY2856	AmpR, p15A ori, PBAD-yggL_5aa-mgtL-lacZ (no DEP)	This study	pSN056	PT1190	PT0307
pCY2857	AmpR, p15A ori, PBAD-yggL_30aa-mgtL-lacZ	This study				pSN055	PT1298	PT0307	E. coli genome DNA	PT1228	PT1229
pCY2858	AmpR, p15A ori, PBAD-yggL_30aa-mgtL-lacZ (no DEP)	This study				pSN056	PT1299	PT0307	E. coli genome DNA	PT1228	PT1230
pCY2859	AmpR, p15A ori, PBAD-hupA_5aa-mgtL-lacZ	This study	pSN055	PT1191	PT0307
pCY2860	AmpR, p15A ori, PBAD-hupA_5aa-mgtL-lacZ (no DEP)	This study	pSN056	PT1192	PT0307
pCY2861	AmpR, p15A ori, PBAD-hupA_30aa-mgtL-lacZ	This study				pSN055	PT1298	PT0307	E. coli genome DNA	PT1231	PT1232
pCY2862	AmpR, p15A ori, PBAD-hupA_30aa-mgtL-lacZ (no DEP)	This study				pSN056	PT1299	PT0307	E. coli genome DNA	PT1231	PT1233
pCY2863	AmpR, p15A ori, PBAD-pmrD_5aa-mgtL-lacZ	This study	pSN055	PT1193	PT0307
pCY2864	AmpR, p15A ori, PBAD-pmrD_5aa-mgtL-lacZ (no DEP)	This study	pSN056	PT1194	PT0307
pCY2865	AmpR, p15A ori, PBAD-pmrD_30aa-mgtL-lacZ	This study				pSN055	PT1298	PT0307	E. coli genome DNA	PT1234	PT1235
pCY2866	AmpR, p15A ori, PBAD-pmrD_30aa-mgtL-lacZ (no DEP)	This study				pSN056	PT1299	PT0307	E. coli genome DNA	PT1234	PT1236
pCY2867	AmpR, p15A ori, PBAD-tag_5aa-mgtL-lacZ	This study	pSN055	PT1195	PT0307
pCY2868	AmpR, p15A ori, PBAD-tag_5aa-mgtL-lacZ (no DEP)	This study	pSN056	PT1196	PT0307
pCY2869	AmpR, p15A ori, PBAD-tag_30aa-mgtL-lacZ	This study				pSN055	PT1298	PT0307	E. coli genome DNA	PT1237	PT1238
pCY2870	AmpR, p15A ori, PBAD-tag_30aa-mgtL-lacZ (no DEP)	This study				pSN056	PT1299	PT0307	E. coli genome DNA	PT1237	PT1239
pCY2871	AmpR, p15A ori, PBAD-gyrB_5aa-mgtL-lacZ	This study	pSN055	PT1197	PT0307
pCY2872	AmpR, p15A ori, PBAD-gyrB_5aa-mgtL-lacZ (no DEP)	This study	pSN056	PT1198	PT0307
pCY2873	AmpR, p15A ori, PBAD-gyrB_30aa-mgtL-lacZ	This study				pSN055	PT1298	PT0307	E. coli genome DNA	PT1240	PT1241
pCY2874	AmpR, p15A ori, PBAD-gyrB_30aa-mgtL-lacZ (no DEP)	This study				pSN056	PT1299	PT0307	E. coli genome DNA	PT1240	PT1242
pCY2875	AmpR, p15A ori, PBAD-gpr_5aa-mgtL-lacZ	This study	pSN055	PT1199	PT0307
pCY2876	AmpR, p15A ori, PBAD-gpr_5aa-mgtL-lacZ (no DEP)	This study	pSN056	PT1200	PT0307
pCY2877	AmpR, p15A ori, PBAD-gpr_30aa-mgtL-lacZ	This study				pSN055	PT1298	PT0307	E. coli genome DNA	PT1243	PT1244
pCY2878	AmpR, p15A ori, PBAD-gpr_30aa-mgtL-lacZ (no DEP)	This study				pSN056	PT1299	PT0307	E. coli genome DNA	PT1243	PT1245
pCY2879	AmpR, p15A ori, PBAD-ldcA_5aa-mgtL-lacZ	This study	pSN055	PT1320	PT0307
pCY2880	AmpR, p15A ori, PBAD-ldcA_5aa-mgtL-lacZ (no DEP)	This study	pSN056	PT1321	PT0307
pCY2881	AmpR, p15A ori, PBAD-ldcA_30aa-mgtL-lacZ	This study				pSN055	PT1298	PT0307	E. coli genome DNA	PT1354	PT1355
pCY2882	AmpR, p15A ori, PBAD-ldcA_30aa-mgtL-lacZ (no DEP)	This study				pSN056	PT1299	PT0307	E. coli genome DNA	PT1354	PT1356
pCY2883	AmpR, p15A ori, PBAD-ycfD_5aa-mgtL-lacZ	This study	pSN055	PT1322	PT0307
pCY2884	AmpR, p15A ori, PBAD-ycfD_5aa-mgtL-lacZ (no DEP)	This study	pSN056	PT1323	PT0307
pCY2885	AmpR, p15A ori, PBAD-ycfD_30aa-mgtL-lacZ	This study				pSN055	PT1298	PT0307	E. coli genome DNA	PT1357	PT1358
pCY2886	AmpR, p15A ori, PBAD-ycfD_30aa-mgtL-lacZ (no DEP)	This study				pSN056	PT1299	PT0307	E. coli genome DNA	PT1357	PT1359
pCY2887	AmpR, p15A ori, PBAD-nth_5aa-mgtL-lacZ	This study	pSN055	PT1324	PT0307
pCY2888	AmpR, p15A ori, PBAD-nth_5aa-mgtL-lacZ (no DEP)	This study	pSN056	PT1325	PT0307
pCY2889	AmpR, p15A ori, PBAD-nth_30aa-mgtL-lacZ	This study				pSN055	PT1298	PT0307	E. coli genome DNA	PT1360	PT1361
pCY2890	AmpR, p15A ori, PBAD-nth_30aa-mgtL-lacZ (no DEP)	This study				pSN056	PT1299	PT0307	E. coli genome DNA	PT1360	PT1362
pCY2891	AmpR, p15A ori, PBAD-ybaB_5aa-mgtL-lacZ	This study	pSN055	PT1326	PT0307
pCY2893	AmpR, p15A ori, PBAD-ybaB_5aa-mgtL-lacZ (no DEP)	This study	pSN056	PT1327	PT0307
pCY2893	AmpR, p15A ori, PBAD-ybaB_30aa-mgtL-lacZ	This study				pSN055	PT1298	PT0307	E. coli genome DNA	PT1363	PT1364
pCY2894	AmpR, p15A ori, PBAD-ybaB_30aa-mgtL-lacZ (no DEP)	This study				pSN056	PT1299	PT0307	E. coli genome DNA	PT1363	PT1365
pCY2895	AmpR, p15A ori, PBAD-ddlB_5aa-mgtL-lacZ	This study	pSN055	PT1328	PT0307
pCY2896	AmpR, p15A ori, PBAD-ddlB_5aa-mgtL-lacZ (no DEP)	This study	pSN056	PT1329	PT0307
pCY2897	AmpR, p15A ori, PBAD-ddlB_30aa-mgtL-lacZ	This study				pSN055	PT1298	PT0307	E. coli genome DNA	PT1366	PT1367
pCY2898	AmpR, p15A ori, PBAD-ddlB_30aa-mgtL-lacZ (no DEP)	This study				pSN056	PT1299	PT0307	E. coli genome DNA	PT1366	PT1368
pCY2899	AmpR, p15A ori, PBAD-yagE_5aa-mgtL-lacZ	This study	pSN055	PT1330	PT0307
pCY2900	AmpR, p15A ori, PBAD-yagE_5aa-mgtL-lacZ (no DEP)	This study	pSN056	PT1331	PT0307
pCY2901	AmpR, p15A ori, PBAD-yagE_30aa-mgtL-lacZ	This study				pSN055	PT1298	PT0307	E. coli genome DNA	PT1369	PT1370
pCY2902	AmpR, p15A ori, PBAD-yagE_30aa-mgtL-lacZ (no DEP)	This study				pSN056	PT1299	PT0307	E. coli genome DNA	PT1369	PT1371
pCY2903	AmpR, p15A ori, PBAD-grpE_5aa-mgtL-lacZ	This study	pSN055	PT1332	PT0307
pCY2904	AmpR, p15A ori, PBAD-grpE_5aa-mgtL-lacZ (no DEP)	This study	pSN056	PT1333	PT0307
pCY2905	AmpR, p15A ori, PBAD-grpE_30aa-mgtL-lacZ	This study				pSN055	PT1298	PT0307	E. coli genome DNA	PT1372	PT1373
pCY2906	AmpR, p15A ori, PBAD-grpE_30aa-mgtL-lacZ (no DEP)	This study				pSN056	PT1299	PT0307	E. coli genome DNA	PT1372	PT1374
pCY2907	AmpR, p15A ori, PBAD-phoU_5aa-mgtL-lacZ	This study	pSN055	PT1334	PT0307
pCY2908	AmpR, p15A ori, PBAD-phoU_5aa-mgtL-lacZ (no DEP)	This study	pSN056	PT1335	PT0307
pCY2909	AmpR, p15A ori, PBAD-phoU_30aa-mgtL-lacZ	This study				pSN055	PT1298	PT0307	E. coli genome DNA	PT1375	PT1376
pCY2910	AmpR, p15A ori, PBAD-phoU_30aa-mgtL-lacZ (no DEP)	This study				pSN056	PT1299	PT0307	E. coli genome DNA	PT1375	PT1377
pCY2911	AmpR, p15A ori, PBAD-rssA_5aa-mgtL-lacZ	This study	pSN055	PT1336	PT0307
pCY2912	AmpR, p15A ori, PBAD-rssA_5aa-mgtL-lacZ (no DEP)	This study	pSN056	PT1337	PT0307
pCY2913	AmpR, p15A ori, PBAD-rssA_30aa-mgtL-lacZ	This study				pSN055	PT1298	PT0307	E. coli genome DNA	PT1378	PT1379
pCY2914	AmpR, p15A ori, PBAD-rssA_30aa-mgtL-lacZ (no DEP)	This study				pSN056	PT1299	PT0307	E. coli genome DNA	PT1378	PT1380
pCY2915	AmpR, p15A ori, PBAD-pepQ_5aa-mgtL-lacZ	This study	pSN055	PT1338	PT0307
pCY2916	AmpR, p15A ori, PBAD-pepQ_5aa-mgtL-lacZ (no DEP)	This study	pSN056	PT1339	PT0307
pCY2917	AmpR, p15A ori, PBAD-pepQ_30aa-mgtL-lacZ	This study				pSN055	PT1298	PT0307	E. coli genome DNA	PT1381	PT1382
pCY2918	AmpR, p15A ori, PBAD-pepQ_30aa-mgtL-lacZ (no DEP)	This study				pSN056	PT1299	PT0307	E. coli genome DNA	PT1381	PT1383
pCY2919	AmpR, p15A ori, PBAD-tdk_5aa-mgtL-lacZ	This study	pSN055	PT1340	PT0307
pCY2920	AmpR, p15A ori, PBAD-tdk_5aa-mgtL-lacZ (no DEP)	This study	pSN056	PT1341	PT0307
pCY2921	AmpR, p15A ori, PBAD-tdk_30aa-mgtL-lacZ	This study				pSN055	PT1298	PT0307	E. coli genome DNA	PT1384	PT1385
pCY2922	AmpR, p15A ori, PBAD-tdk_30aa-mgtL-lacZ (no DEP)	This study				pSN056	PT1299	PT0307	E. coli genome DNA	PT1384	PT1386
pCY2923	AmpR, p15A ori, PBAD-rpsU_5aa-mgtL-lacZ	This study	pSN055	PT1342	PT0307
pCY2924	AmpR, p15A ori, PBAD-rpsU_5aa-mgtL-lacZ (no DEP)	This study	pSN056	PT1343	PT0307
pCY2925	AmpR, p15A ori, PBAD-rpsU_30aa-mgtL-lacZ	This study				pSN055	PT1298	PT0307	E. coli genome DNA	PT1387	PT1388
pCY2926	AmpR, p15A ori, PBAD-rpsU_30aa-mgtL-lacZ (no DEP)	This study				pSN056	PT1299	PT0307	E. coli genome DNA	PT1387	PT1389
pCY2927	AmpR, p15A ori, PBAD-secF_5aa-mgtL-lacZ	This study	pSN055	PT1246	PT0307
pCY2928	AmpR, p15A ori, PBAD-secF_5aa-mgtL-lacZ (no DEP)	This study	pSN056	PT1247	PT0307
pCY2929	AmpR, p15A ori, PBAD-secF_30aa-mgtL-lacZ	This study				pSN055	PT1298	PT0307	E. coli genome DNA	PT1256	PT1257
pCY2930	AmpR, p15A ori, PBAD-secF_30aa-mgtL-lacZ (no DEP)	This study				pSN056	PT1299	PT0307	E. coli genome DNA	PT1256	PT1258
pCY2931	AmpR, p15A ori, PBAD-nuoN_5aa-mgtL-lacZ	This study	pSN055	PT1248	PT0307
pCY2932	AmpR, p15A ori, PBAD-nuoN_5aa-mgtL-lacZ (no DEP)	This study	pSN056	PT1249	PT0307
pCY2933	AmpR, p15A ori, PBAD-nuoN_30aa-mgtL-lacZ	This study				pSN055	PT1298	PT0307	E. coli genome DNA	PT1259	PT1260
pCY2934	AmpR, p15A ori, PBAD-nuoN_30aa-mgtL-lacZ (no DEP)	This study				pSN056	PT1299	PT0307	E. coli genome DNA	PT1259	PT1261
pCY2935	AmpR, p15A ori, PBAD-yfcJ_5aa-mgtL-lacZ	This study	pSN055	PT1250	PT0307
pCY2936	AmpR, p15A ori, PBAD-yfcJ_5aa-mgtL-lacZ (no DEP)	This study	pSN056	PT1251	PT0307
pCY2937	AmpR, p15A ori, PBAD-yfcJ_30aa-mgtL-lacZ	This study				pSN055	PT1298	PT0307	E. coli genome DNA	PT1262	PT1263
pCY2938	AmpR, p15A ori, PBAD-yfcJ_30aa-mgtL-lacZ (no DEP)	This study				pSN056	PT1299	PT0307	E. coli genome DNA	PT1262	PT1264
pCY2939	AmpR, p15A ori, PBAD-yajR_5aa-mgtL-lacZ	This study	pSN055	PT1252	PT0307
pCY2940	AmpR, p15A ori, PBAD-yajR_5aa-mgtL-lacZ (no DEP)	This study	pSN056	PT1253	PT0307
pCY2941	AmpR, p15A ori, PBAD-yajR_30aa-mgtL-lacZ	This study				pSN055	PT1298	PT0307	E. coli genome DNA	PT1265	PT1266
pCY2942	AmpR, p15A ori, PBAD-yajR_30aa-mgtL-lacZ (no DEP)	This study				pSN056	PT1299	PT0307	E. coli genome DNA	PT1265	PT1267
pCY2943	AmpR, p15A ori, PBAD-ychH_5aa-mgtL-lacZ	This study	pSN055	PT1254	PT0307
pCY2944	AmpR, p15A ori, PBAD-ychH_5aa-mgtL-lacZ (no DEP)	This study	pSN056	PT1255	PT0307
pCY2945	AmpR, p15A ori, PBAD-ychH_30aa-mgtL-lacZ	This study				pSN055	PT1298	PT0307	E. coli genome DNA	PT1268	PT1269
pCY2946	AmpR, p15A ori, PBAD-ychH_30aa-mgtL-lacZ (no DEP)	This study				pSN056	PT1299	PT0307	E. coli genome DNA	PT1268	PT1270
pCY2947	AmpR, p15A ori, PBAD-znuB_5aa-mgtL-lacZ	This study	pSN055	PT1344	PT0307
pCY2948	AmpR, p15A ori, PBAD-znuB_5aa-mgtL-lacZ (no DEP)	This study	pSN056	PT1345	PT0307
pCY2949	AmpR, p15A ori, PBAD-znuB_30aa-mgtL-lacZ	This study				pSN055	PT1298	PT0307	E. coli genome DNA	PT1390	PT1391
pCY2950	AmpR, p15A ori, PBAD-znuB_30aa-mgtL-lacZ (no DEP)	This study				pSN056	PT1299	PT0307	E. coli genome DNA	PT1390	PT1392
pCY2951	AmpR, p15A ori, PBAD-yebZ_5aa-mgtL-lacZ	This study	pSN055	PT1346	PT0307
pCY2952	AmpR, p15A ori, PBAD-yebZ_5aa-mgtL-lacZ (no DEP)	This study	pSN056	PT1347	PT0307
pCY2953	AmpR, p15A ori, PBAD-yebZ_30aa-mgtL-lacZ	This study				pSN055	PT1298	PT0307	E. coli genome DNA	PT1393	PT1394
pCY2954	AmpR, p15A ori, PBAD-yebZ_30aa-mgtL-lacZ (no DEP)	This study				pSN056	PT1299	PT0307	E. coli genome DNA	PT1393	PT1395
pCY2955	AmpR, p15A ori, PBAD-ydiK_5aa-mgtL-lacZ	This study	pSN055	PT1348	PT0307
pCY2956	AmpR, p15A ori, PBAD-ydiK_5aa-mgtL-lacZ (no DEP)	This study	pSN056	PT1349	PT0307
pCY2957	AmpR, p15A ori, PBAD-ydiK_30aa-mgtL-lacZ	This study				pSN055	PT1298	PT0307	E. coli genome DNA	PT1396	PT1397
pCY2958	AmpR, p15A ori, PBAD-ydiK_30aa-mgtL-lacZ (no DEP)	This study				pSN056	PT1299	PT0307	E. coli genome DNA	PT1396	PT1398
pCY2959	AmpR, p15A ori, PBAD-shiA_5aa-mgtL-lacZ	This study	pSN055	PT1350	PT0307
pCY2960	AmpR, p15A ori, PBAD-shiA_5aa-mgtL-lacZ (no DEP)	This study	pSN056	PT1351	PT0307
pCY2961	AmpR, p15A ori, PBAD-shiA_30aa-mgtL-lacZ	This study				pSN055	PT1298	PT0307	E. coli genome DNA	PT1399	PT1400
pCY2962	AmpR, p15A ori, PBAD-shiA_30aa-mgtL-lacZ (no DEP)	This study				pSN056	PT1299	PT0307	E. coli genome DNA	PT1399	PT1401
pCY2963	AmpR, p15A ori, PBAD-cusS_5aa-mgtL-lacZ	This study	pSN055	PT1352	PT0307
pCY2964	AmpR, p15A ori, PBAD-cusS_5aa-mgtL-lacZ (no DEP)	This study	pSN056	PT1353	PT0307
pCY2965	AmpR, p15A ori, PBAD-cusS_30aa-mgtL-lacZ	This study				pSN055	PT1298	PT0307	E. coli genome DNA	PT1402	PT1403
pCY2966	AmpR, p15A ori, PBAD-cusS_30aa-mgtL-lacZ (no DEP)	This study				pSN056	PT1299	PT0307	E. coli genome DNA	PT1402	PT1404
pCY3012	AmpR, p15A ori, PBAD-rpoS_5aa-mgtL-lacZ	This study	pSN055	PT1414	PT0307
pCY3013	AmpR, p15A ori, PBAD-rpoS_5aa-mgtL-lacZ (no DEP)	This study	pSN056	PT1415	PT0307
pCY3014	AmpR, p15A ori, PBAD-rpoS_30aa-mgtL-lacZ	This study				pSN055	PT1298	PT0307	E. coli genome DNA	PT1405	PT1406
pCY3015	AmpR, p15A ori, PBAD-rpoS_30aa-mgtL-lacZ (no DEP)	This study				pSN056	PT1299	PT0307	E. coli genome DNA	PT1405	PT1407
pCY3016	AmpR, p15A ori, PBAD-clpB_5aa-mgtL-lacZ	This study	pSN055	PT1416	PT0307
pCY3017	AmpR, p15A ori, PBAD-clpB_5aa-mgtL-lacZ (no DEP)	This study	pSN056	PT1417	PT0307
pCY3018	AmpR, p15A ori, PBAD-clpB_30aa-mgtL-lacZ	This study				pSN055	PT1298	PT0307	E. coli genome DNA	PT1408	PT1409
pCY3019	AmpR, p15A ori, PBAD-clpB_30aa-mgtL-lacZ (no DEP)	This study				pSN056	PT1299	PT0307	E. coli genome DNA	PT1408	PT1410
pCY3020	AmpR, p15A ori, PBAD-intB_5aa-mgtL-lacZ	This study	pSN055	PT1418	PT0307
pCY3021	AmpR, p15A ori, PBAD-intB_5aa-mgtL-lacZ (no DEP)	This study	pSN056	PT1419	PT0307
pCY3022	AmpR, p15A ori, PBAD-intB_30aa-mgtL-lacZ	This study				pSN055	PT1298	PT0307	E. coli genome DNA	PT1411	PT1412
pCY3023	AmpR, p15A ori, PBAD-intB_30aa-mgtL-lacZ (no DEP)	This study				pSN056	PT1299	PT0307	E. coli genome DNA	PT1411	PT1413
pCY3051	AmpR, p15A ori, PBAD-FLAG-lacZ	This study	pSN236	PM0729	PT0123
pCY3052	AmpR, p15A ori, PBAD-DAADDDDK-lacZ	This study	pSN236	PM0730	PT0123
pCY3053	AmpR, p15A ori, PBAD-DCCDDDDK-lacZ	This study	pSN236	PM0731	PT0123
pCY3054	AmpR, p15A ori, PBAD-DDDDDDDK-lacZ	This study	pSN236	PM0732	PT0123
pCY3055	AmpR, p15A ori, PBAD-DEEDDDDK-lacZ	This study	pSN236	PM0733	PT0123
pCY3056	AmpR, p15A ori, PBAD-DFFDDDDK-lacZ	This study	pSN236	PM0734	PT0123
pCY3057	AmpR, p15A ori, PBAD-DGGDDDDK-lacZ	This study	pSN236	PM0735	PT0123
pCY3058	AmpR, p15A ori, PBAD-DHHDDDDK-lacZ	This study	pSN236	PM0736	PT0123
pCY3059	AmpR, p15A ori, PBAD-DIIDDDDK-lacZ	This study	pSN236	PM0737	PT0123
pCY3060	AmpR, p15A ori, PBAD-DKKDDDDK-lacZ	This study	pSN236	PM0738	PT0123
pCY3061	AmpR, p15A ori, PBAD-DLLDDDDK-lacZ	This study	pSN236	PM0739	PT0123
pCY3062	AmpR, p15A ori, PBAD-DMMDDDDK-lacZ	This study	pSN236	PM0740	PT0123
pCY3063	AmpR, p15A ori, PBAD-DNNDDDDK-lacZ	This study	pSN236	PM0741	PT0123
pCY3064	AmpR, p15A ori, PBAD-DPPDDDDK-lacZ	This study	pSN236	PM0742	PT0123
pCY3065	AmpR, p15A ori, PBAD-DQQDDDDK-lacZ	This study	pSN236	PM0743	PT0123
pCY3066	AmpR, p15A ori, PBAD-DRRDDDDK-lacZ	This study	pSN236	PM0744	PT0123
pCY3067	AmpR, p15A ori, PBAD-DSSDDDDK-lacZ	This study	pSN236	PM0745	PT0123
pCY3068	AmpR, p15A ori, PBAD-DTTDDDDK-lacZ	This study	pSN236	PM0746	PT0123
pCY3069	AmpR, p15A ori, PBAD-DVVDDDDK-lacZ	This study	pSN236	PM0747	PT0123
pCY3070	AmpR, p15A ori, PBAD-DWWDDDDK-lacZ	This study	pSN236	PM0748	PT0123
pCY3071	AmpR, p15A ori, PBAD-DYYDDDDK-lacZ	This study	pSN236	PM0749	PT0123
pCY3099	AmpR, p15A ori, PBAD-ybeX_10aa-lacZ	This study	pSN021	PT1460	PT0307
pCY3100	AmpR, p15A ori, PBAD-ybeX_10aa-lacZ (no DEP)	This study	pSN021	PT1461	PT0307
pCY3188	AmpR, p15A ori, PBAD-grpE_4aa-mgtL-lacZ	This study	pcY2905	PT1608	PT0307
pCY3189	AmpR, p15A ori, PBAD-grpE_9aa-mgtL-lacZ	This study	pcY2906	PT1609	PT0307
pCY3190	AmpR, p15A ori, PBAD-grpE_19aa-mgtL-lacZ	This study	pcY2907	PT1610	PT0307
pCY3191	AmpR, p15A ori, PBAD-grpE_29aa-mgtL-lacZ	This study	pcY2908	PT1611	PT0307
pCY3192	AmpR, p15A ori, PBAD-grpE_59aa-mgtL-lacZ	This study	pCY3284	PT1613	PT0307
pCY3284	AmpR, p15A ori, PBAD-grpE_FL-mgtL-lacZ	This study				pSN055	PT1298	PT0307	E. coli genome DNA	PT1612	PT1683
pCY3198	AmpR, p15A ori, PBAD-nuoN_4aa-mgtL-lacZ	This study	pCY2933	PT1671	PT0307
pCY3199	AmpR, p15A ori, PBAD-nuoN_9aa-mgtL-lacZ	This study	pCY2933	PT1672	PT0307
pCY3200	AmpR, p15A ori, PBAD-nuoN_19aa-mgtL-lacZ	This study	pCY2933	PT1673	PT0307
pCY3201	AmpR, p15A ori, PBAD-nuoN_29aa-mgtL-lacZ	This study	pCY2933	PT1674	PT0307
pCY3202	AmpR, p15A ori, PBAD-nuoN_59aa-mgtL-lacZ	This study				pSN055	PT1298	PT0307	E. coli genome DNA	PT1675	PT1682
pSN013	AmpR, p15A ori, PBAD-GFP_FL-mgtL-lacZ	This study				pCY1648	SG048	SG049	pCY1002	SG046	SG047
pSN014	AmpR, p15A ori, PBAD-GFP_30aa-mgtL-lacZ	This study	pSN013	SG050	SG053
pSN015	AmpR, p15A ori, PBAD-GFP_20aa-mgtL-lacZ	This study	pSN013	SG050	SG052
pSN016	AmpR, p15A ori, PBAD-GFP_10aa-mgtL-lacZ	This study	pSN013	SG050	SG051
pSN021	AmpR, p15A ori, PBAD--mgtL_1aa-lacZ	This study	pCY1649	SG036	SG059
pSN024	AmpR, p15A ori, PBAD-GFP_FL-mgtL-lacZ (no DEP)	This study	pSN013	SG036	SG063
pSN025	AmpR, p15A ori, PBAD-GFP_10aa-mgtL-lacZ (no DEP)	This study	pSN016	SG036	SG064
pSN026	AmpR, p15A ori, PBAD-GFP_20aa-mgtL-lacZ (no DEP)	This study	pSN015	SG036	SG065
pSN027	AmpR, p15A ori, PBAD-GFP_30aa-mgtL-lacZ (no DEP)	This study	pSN014	SG036	SG066
pSN046	AmpR, p15A ori, PBAD-nei_10aa-lacZ	This study	pSN021	SG036	SG083
pSN047	AmpR, p15A ori, PBAD-mutM_10aa-lacZ	This study	pSN021	SG036	SG084
pSN048	AmpR, p15A ori, PBAD-yhhT_10aa-lacZ	This study	pSN021	SG036	SG085
pSN049	AmpR, p15A ori, PBAD-flhB_10aa-lacZ	This study	pSN021	SG036	SG086
pSN050	AmpR, p15A ori, PBAD-yhhS_10aa-lacZ	This study	pSN021	SG036	SG087
pSN051	AmpR, p15A ori, PBAD-ygcN_10aa-lacZ	This study	pSN021	SG036	SG088
pSN052	AmpR, p15A ori, PBAD-damX_10aa-lacZ	This study	pSN021	SG036	SG089
pSN053	AmpR, p15A ori, PBAD-lhr_10aa-lacZ	This study	pSN021	SG036	SG090
pSN055	AmpR, p15A ori, PBAD-mgtL_6aa-lacZ	This study	pCY1648	SG036	SG092
pSN056	AmpR, p15A ori, PBAD-mgtL_6aa-lacZ (no DEP)	This study	pCY1648	SG036	SG093
pSN059	AmpR, p15A ori, PBAD-nei_10aa-lacZ (no DEP)	This study	pSN046	SG099	SG097
pSN060	AmpR, p15A ori, PBAD-mutM_10aa-lacZ (no DEP)	This study	pSN047	SG100	SG097
pSN061	AmpR, p15A ori, PBAD-yhhT_10aa-lacZ (no DEP)	This study	pSN048	SG101	SG097
pSN062	AmpR, p15A ori, PBAD-flhB_10aa-lacZ (no DEP)	This study	pSN049	SG102	SG097
pSN063	AmpR, p15A ori, PBAD-yhhS_10aa-lacZ (no DEP)	This study	pSN050	SG103	SG097
pSN064	AmpR, p15A ori, PBAD-ygcN_10aa-lacZ (no DEP)	This study	pSN051	SG104	SG097
pSN065	AmpR, p15A ori, PBAD-damX_10aa-lacZ (no DEP)	This study	pSN052	SG105	SG097
pSN066	AmpR, p15A ori, PBAD-lhr_10aa-lacZ (no DEP)	This study	pSN053	SG106	SG097
pSN089	AmpR, p15A ori, PBAD-efp_10aa-lacZ	This study	pSN021	SG036	SG134
pSN090	AmpR, p15A ori, PBAD-pth_10aa-lacZ	This study	pSN021	SG036	SG135
pSN091	AmpR, p15A ori, PBAD-dnaK_10aa-lacZ	This study	pSN021	SG036	SG136
pSN094	AmpR, p15A ori, PBAD-mgtL_10aa-lacZ	This study	pSN021	SG036	SG139
pSN095	AmpR, p15A ori, PBAD-mgtL_10aa-lacZ (no DEP)	This study	pSN021	SG036	SG140
pSN107	AmpR, p15A ori, PBAD-nei 5' UTR-nei_10aa-lacZ	This study	pSN046	SG153	SG152
pSN108	AmpR, p15A ori, PBAD-flhB 5' UTR-flhB_10aa-lacZ	This study	pSN049	SG156	SG155
pSN110	AmpR, p15A ori, PBAD-nei 5' UTR-nei_10aa-lacZ (no DEP)	This study	pSN059	SG154	SG152
pSN111	AmpR, p15A ori, PBAD-flhB 5' UTR-flhB_10aa-lacZ (no DEP)	This study	pSN062	SG157	SG155
pSN124	AmpR, p15A ori, PBAD-GFP_5aa-mgtL-lacZ	This study	pSN014	SG050	SG179
pSN133	AmpR, p15A ori, PBAD-GFP_5aa-mgtL-lacZ (no DEP)	This study	pSN027	SG188	SG189
pSN165	AmpR, p15A ori, PBAD-GFP_60aa-mgtL-lacZ	This study	pSN013	SG050	SG243
pSN168	AmpR, p15A ori, PBAD-GFP_60aa-mgtL-lacZ (no DEP)	This study	pSN024	SG188	SG246
pSN178	AmpR, p15A ori, PBAD-dnaK_FL-mgtL-lacZ	This study				pCY1648	SG247	SG097	E. coli genome	SG248	SG249
pSN180	AmpR, p15A ori, PBAD-folA_FL-mgtL-lacZ	This study				pCY1648	SG247	SG097	E. coli genome	SG252	SG253
pSN181	AmpR, p15A ori, PBAD-eno_10aa-lacZ	This study	pSN021	SG036	SG254
pSN182	AmpR, p15A ori, PBAD-folA_10aa-lacZ	This study	pSN021	SG036	SG255
pSN187	AmpR, p15A ori, PBAD-dnaK_FL-mgtL-lacZ (no DEP)	This study	pSN178	SG256	SG257
pSN189	AmpR, p15A ori, PBAD-folA_FL-mgtL-lacZ (no DEP)	This study	pSN180	SG256	SG259
pSN196	AmpR, p15A ori, PBAD-dnaK_5aa-mgtL-lacZ	This study	pSN178	SG247	SG273
pSN197	AmpR, p15A ori, PBAD-dnaK_10aa-mgtL-lacZ	This study	pSN178	SG247	SG274
pSN199	AmpR, p15A ori, PBAD-dnaK_20aa-mgtL-lacZ	This study	pSN178	SG247	SG276
pSN201	AmpR, p15A ori, PBAD-dnaK_30aa-mgtL-lacZ	This study	pSN178	SG247	SG278
pSN203	AmpR, p15A ori, PBAD-dnaK_60aa-mgtL-lacZ	This study	pSN178	SG247	SG280
pSN204	AmpR, p15A ori, PBAD-dnaK_5aa-mgtL-lacZ (no DEP)	This study	pSN187	SG256	SG281
pSN205	AmpR, p15A ori, PBAD-dnaK_10aa-mgtL-lacZ (no DEP)	This study	pSN187	SG256	SG282
pSN207	AmpR, p15A ori, PBAD-dnaK_20aa-mgtL-lacZ (no DEP)	This study	pSN187	SG256	SG284
pSN209	AmpR, p15A ori, PBAD-dnaK_30aa-mgtL-lacZ (no DEP)	This study	pSN187	SG256	SG286
pSN211	AmpR, p15A ori, PBAD-dnaK_60aa-mgtL-lacZ (no DEP)	This study	pSN187	SG256	SG288
pSN212	AmpR, p15A ori, PBAD-folA_5aa-mgtL-lacZ	This study	pSN180	SG247	SG289
pSN213	AmpR, p15A ori, PBAD-folA_10aa-mgtL-lacZ	This study	pSN180	SG247	SG290
pSN215	AmpR, p15A ori, PBAD-folA_20aa-mgtL-lacZ	This study	pSN180	SG247	SG292
pSN217	AmpR, p15A ori, PBAD-folA_30aa-mgtL-lacZ	This study	pSN180	SG247	SG294
pSN219	AmpR, p15A ori, PBAD-folA_60aa-mgtL-lacZ	This study	pSN180	SG247	SG296
pSN220	AmpR, p15A ori, PBAD-folA_5aa-mgtL-lacZ (no DEP)	This study	pSN189	SG256	SG297
pSN221	AmpR, p15A ori, PBAD-folA_10aa-mgtL-lacZ (no DEP)	This study	pSN189	SG256	SG298
pSN223	AmpR, p15A ori, PBAD-folA_20aa-mgtL-lacZ (no DEP)	This study	pSN189	SG256	SG300
pSN225	AmpR, p15A ori, PBAD-folA_30aa-mgtL-lacZ (no DEP)	This study	pSN189	SG256	SG302
pSN227	AmpR, p15A ori, PBAD-folA_60aa-mgtL-lacZ (no DEP)	This study	pSN189	SG256	SG304
pSN236	AmpR, p15A ori, PBAD-5' UTR(pCA24N)-lacZ	This study	pSN094	SG322	SG321

### Sheet: oligonucleotide used
oligonucleotide	sequence (5' To 3')
primer 1	GGCCTAATACGACTCACTATAGGAGAAATCATAAAAAATTTATTTGCTTTGTGAGCGG
primer 3	AGTCAGTCACGATGAATTCCCCTAGCTTGG
universal primer	GAAATTAATACGACTCACTATAGGGAGACCACAACGGTTTCCCTCTAGAAATAATTTTGTTTAACTTTAAGAAGGAG
PM0141	CGCTATTTCTTCCAGAATTGCCATG
PM0142	CTCACTGCCCGCTTTCCAGTCGGGA
PM0162	CGCTATTTCTTCCAGAGCTTATCGATGATAAGCTG
PM0664	GTTATTGCTCAGCGGTTAGACGACAGTATCGGCCTCAGGAAG
PM0729	GAGGAGAAATTAACTATGGACTACAAGGACGACGATGACAAGATTACGGATTCACTGGC
PM0730	GAGGAGAAATTAACTATGGACGCTGCTGACGACGATGACAAGATTAC
PM0731	GAGGAGAAATTAACTATGGACTGCTGCGACGACGATGACAAGATTAC
PM0732	GAGGAGAAATTAACTATGGACGATGATGACGACGATGACAAGATTAC
PM0733	GAGGAGAAATTAACTATGGACGAAGAAGACGACGATGACAAGATTAC
PM0734	GAGGAGAAATTAACTATGGACTTCTTCGACGACGATGACAAGATTAC
PM0735	GAGGAGAAATTAACTATGGACGGTGGTGACGACGATGACAAGATTAC
PM0736	GAGGAGAAATTAACTATGGACCACCACGACGACGATGACAAGATTAC
PM0737	GAGGAGAAATTAACTATGGACATCATCGACGACGATGACAAGATTAC
PM0738	GAGGAGAAATTAACTATGGACAAGAAGGACGACGATGACAAGATTAC
PM0739	GAGGAGAAATTAACTATGGACCTTCTTGACGACGATGACAAGATTAC
PM0740	GAGGAGAAATTAACTATGGACATGATGGACGACGATGACAAGATTAC
PM0741	GAGGAGAAATTAACTATGGACAACAACGACGACGATGACAAGATTAC
PM0742	GAGGAGAAATTAACTATGGACCCACCAGACGACGATGACAAGATTAC
PM0743	GAGGAGAAATTAACTATGGACCAGCAGGACGACGATGACAAGATTAC
PM0744	GAGGAGAAATTAACTATGGACCGTCGTGACGACGATGACAAGATTAC
PM0745	GAGGAGAAATTAACTATGGACAGCAGCGACGACGATGACAAGATTAC
PM0746	GAGGAGAAATTAACTATGGACACCACCGACGACGATGACAAGATTAC
PM0747	GAGGAGAAATTAACTATGGACGTGGTGGACGACGATGACAAGATTAC
PM0748	GAGGAGAAATTAACTATGGACTGGTGGGACGACGATGACAAGATTAC
PM0749	GAGGAGAAATTAACTATGGACTACTACGACGACGATGACAAGATTAC
PM0770	GGCCTAATACGACTCACTATAGGGTTTTCACACAGAATTCATTAAAG
PM0770	GGCCTAATACGACTCACTATAGGGTTTTCACACAGAATTCATTAAAG
PM0805	TAAGAAGGAGATATACCAATGAGTAGTAAAGAACAG
PM0806	TAAGAAGGAGATATACCAATGACAATAACTCCACAAAAC
PR0058	CCGGTTTAAGAGAGCGTGTCAAAAATGCACTGAACGAACTTGAGAGATAAATTCCGGGGATCCGTCGACC
PR0059	TAAACGGCTCATTTCTGAGCCGTTTATTCGTATTGAGAGAGTGTACTGTATGTAGGCTGGAGCTGCTTCG
PR0060	TCTGGAAGAAATAGCGCCCGAAGGCTGTTTAC
PR0062	GGAAAGCGGGCAGTGAGTTCAAGGATATGGGTAG
PR0063	AAGGCCCGAGCATGAAGAAGCGCACCAGCCACATC
PR0064	CTTCATGCTCGGGCCTTCGTCTACGAAAATTTTCG
PR0134	CTGGTAGTTAAAGGGAAAAGCGACTGGAAAAAAGCTTACG
PR0135	TTTCCCTTTAACTACCAGGGTGTTAACGACTTCG
PT0123	CATAGTTAATTTCTCCTCTTTAATGAATTC
PT0307	CATATAACCTCCGGTAAGTGAAAAAAGCGCCGCAA
PT0373	GGCCTAATACGACTCACTATAGGGTAGATGCTACGAATATTATTGG
PT1171	CTTACCGGAGGTTATATGATCGAATTTGTTTATGAACCTGATCCCACGACC
PT1172	CTTACCGGAGGTTATATGATCGAATTTGTTTATCAAGCTAATGCCACGACC
PT1173	CTTACCGGAGGTTATATGAAAGTCATCATTGTTGAACCTGATCCCACGACC
PT1174	CTTACCGGAGGTTATATGAAAGTCATCATTGTTCAAGCTAATGCCACGACC
PT1175	CTTACCGGAGGTTATATGAGACTGACATCTAAAGAACCTGATCCCACGACC
PT1176	CTTACCGGAGGTTATATGAGACTGACATCTAAACAAGCTAATGCCACGACC
PT1177	CTTACCGGAGGTTATATGACCCGTCCGATACAGGAACCTGATCCCACGACC
PT1178	CTTACCGGAGGTTATATGACCCGTCCGATACAGCAAGCTAATGCCACGACC
PT1179	CTTACCGGAGGTTATATGCAGGAAAATATATCAGAACCTGATCCCACGACC
PT1180	CTTACCGGAGGTTATATGCAGGAAAATATATCACAAGCTAATGCCACGACC
PT1181	CTTACCGGAGGTTATATGATTAAGAAAATTTTTGAACCTGATCCCACGACC
PT1182	CTTACCGGAGGTTATATGATTAAGAAAATTTTTCAAGCTAATGCCACGACC
PT1183	CTTACCGGAGGTTATATGAATAATAAGGGCTCCGAACCTGATCCCACGACC
PT1184	CTTACCGGAGGTTATATGAATAATAAGGGCTCCCAAGCTAATGCCACGACC
PT1185	CTTACCGGAGGTTATATGACTGATCAGTCTCATGAACCTGATCCCACGACC
PT1186	CTTACCGGAGGTTATATGACTGATCAGTCTCATCAAGCTAATGCCACGACC
PT1187	CTTACCGGAGGTTATATGGCCTATCGTTCCGCAGAACCTGATCCCACGACC
PT1188	CTTACCGGAGGTTATATGGCCTATCGTTCCGCACAAGCTAATGCCACGACC
PT1189	CTTACCGGAGGTTATATGGCAAAGAACCGTAGCGAACCTGATCCCACGACC
PT1190	CTTACCGGAGGTTATATGGCAAAGAACCGTAGCCAAGCTAATGCCACGACC
PT1191	CTTACCGGAGGTTATATGAACAAGACTCAACTGGAACCTGATCCCACGACC
PT1192	CTTACCGGAGGTTATATGAACAAGACTCAACTGCAAGCTAATGCCACGACC
PT1193	CTTACCGGAGGTTATATGGAATGGCTGGTCAAAGAACCTGATCCCACGACC
PT1194	CTTACCGGAGGTTATATGGAATGGCTGGTCAAACAAGCTAATGCCACGACC
PT1195	CTTACCGGAGGTTATATGGAACGTTGCGGCTGGGAACCTGATCCCACGACC
PT1196	CTTACCGGAGGTTATATGGAACGTTGCGGCTGGCAAGCTAATGCCACGACC
PT1197	CTTACCGGAGGTTATATGTCGAATTCTTATGACGAACCTGATCCCACGACC
PT1198	CTTACCGGAGGTTATATGTCGAATTCTTATGACCAAGCTAATGCCACGACC
PT1199	CTTACCGGAGGTTATATGGTCTGGTTAGCGAATGAACCTGATCCCACGACC
PT1200	CTTACCGGAGGTTATATGGTCTGGTTAGCGAATCAAGCTAATGCCACGACC
PT1201	CTTACCGGAGGTTATATGATCGAATTTGTTTATCCGC
PT1202	GGTCGTGGGATCAGGTTCCGCAGCGGTGACGACCGCGCC
PT1203	GGTCGTGGCATTAGCTTGCGCAGCGGTGACGACCGCGCC
PT1204	CTTACCGGAGGTTATATGAAAGTCATCATTGTTGAA
PT1205	GGTCGTGGGATCAGGTTCGGTGCCGACAATCTCCAT
PT1206	GGTCGTGGCATTAGCTTGGGTGCCGACAATCTCCAT
PT1207	CTTACCGGAGGTTATATGAGACTGACATCTAAAGGG
PT1208	GGTCGTGGGATCAGGTTCAATATCAGCCAACGGTACCGGG
PT1209	GGTCGTGGCATTAGCTTGAATATCAGCCAACGGTACCGGG
PT1210	CTTACCGGAGGTTATATGACCCGTCCGATACAGGCCAG
PT1211	GGTCGTGGGATCAGGTTCCCAGACGCGCGCGTGCGTCG
PT1212	GGTCGTGGCATTAGCTTGCCAGACGCGCGCGTGCGTCG
PT1213	CTTACCGGAGGTTATATGCAGGAAAATATATCAGTA
PT1214	GGTCGTGGGATCAGGTTCTTTAACATCATAAATTTG
PT1215	GGTCGTGGCATTAGCTTGTTTAACATCATAAATTTG
PT1216	CTTACCGGAGGTTATATGATTAAGAAAATTTTTGCC
PT1217	GGTCGTGGGATCAGGTTCGACCACAATGAGGTCCAG
PT1218	GGTCGTGGCATTAGCTTGGACCACAATGAGGTCCAG
PT1219	CTTACCGGAGGTTATATGAATAATAAGGGCTCCGGTCT
PT1220	GGTCGTGGGATCAGGTTCGGCGTTGCGTAATGCGACTAC
PT1221	GGTCGTGGCATTAGCTTGGGCGTTGCGTAATGCGACTAC
PT1222	CTTACCGGAGGTTATATGACTGATCAGTCTCATCAG
PT1223	GGTCGTGGGATCAGGTTCTTCACGATAAAGGGTACTG
PT1224	GGTCGTGGCATTAGCTTGTTCACGATAAAGGGTACTG
PT1225	CTTACCGGAGGTTATATGGCCTATCGTTCCGCACCG
PT1226	GGTCGTGGGATCAGGTTCCGCCCGCACGGCTTGCGCAAGCG
PT1227	GGTCGTGGCATTAGCTTGCGCCCGCACGGCTTGCGCAAGCG
PT1228	CTTACCGGAGGTTATATGGCAAAGAACCGTAGCCGT
PT1229	GGTCGTGGGATCAGGTTCTTCCGGGAATCGCCATGC
PT1230	GGTCGTGGCATTAGCTTGTTCCGGGAATCGCCATGC
PT1231	CTTACCGGAGGTTATATGAACAAGACTCAACTGATTG
PT1232	GGTCGTGGGATCAGGTTCTGCAGCCAGAGTGGACTCCAG
PT1233	GGTCGTGGCATTAGCTTGTGCAGCCAGAGTGGACTCCAG
PT1234	CTTACCGGAGGTTATATGGAATGGCTGGTCAAAAAATC
PT1235	GGTCGTGGGATCAGGTTCGATCATTTTTATCGCGCC
PT1236	GGTCGTGGCATTAGCTTGGATCATTTTTATCGCGCC
PT1237	CTTACCGGAGGTTATATGGAACGTTGCGGCTGGGTG
PT1238	GGTCGTGGGATCAGGTTCCAGTTTTTTACTGTCAGTTTC
PT1239	GGTCGTGGCATTAGCTTGCAGTTTTTTACTGTCAGTTTC
PT1240	CTTACCGGAGGTTATATGTCGAATTCTTATGACTCCTCCAG
PT1241	GGTCGTGGGATCAGGTTCATCCGTGTCGCCGATATAC
PT1242	GGTCGTGGCATTAGCTTGATCCGTGTCGCCGATATAC
PT1243	CTTACCGGAGGTTATATGGTCTGGTTAGCGAATCCCGA
PT1244	GGTCGTGGGATCAGGTTCACCGAGCGATAACGCGGG
PT1245	GGTCGTGGCATTAGCTTGACCGAGCGATAACGCGGG
PT1246	CTTACCGGAGGTTATATGGCACAGGAATATACTGAACCTGATCCCACGACC
PT1247	CTTACCGGAGGTTATATGGCACAGGAATATACTCAAGCTAATGCCACGACC
PT1248	CTTACCGGAGGTTATATGACAATAACTCCACAAGAACCTGATCCCACGACC
PT1249	CTTACCGGAGGTTATATGACAATAACTCCACAACAAGCTAATGCCACGACC
PT1250	CTTACCGGAGGTTATATGACTGCTGTAAGCCAAGAACCTGATCCCACGACC
PT1251	CTTACCGGAGGTTATATGACTGCTGTAAGCCAACAAGCTAATGCCACGACC
PT1252	CTTACCGGAGGTTATATGAACGATTATAAAATGGAACCTGATCCCACGACC
PT1253	CTTACCGGAGGTTATATGAACGATTATAAAATGCAAGCTAATGCCACGACC
PT1254	CTTACCGGAGGTTATATGAAACGCAAAAACGCTGAACCTGATCCCACGACC
PT1255	CTTACCGGAGGTTATATGAAACGCAAAAACGCTCAAGCTAATGCCACGACC
PT1256	CTTACCGGAGGTTATATGGCACAGGAATATACTGTT
PT1257	GGTCGTGGGATCAGGTTCACCAGAGATGCCGAAAGC
PT1258	GGTCGTGGCATTAGCTTGACCAGAGATGCCGAAAGC
PT1259	CTTACCGGAGGTTATATGACAATAACTCCACAAAAC
PT1260	GGTCGTGGGATCAGGTTCTCGCCACGCAATGGAGAG
PT1261	GGTCGTGGCATTAGCTTGTCGCCACGCAATGGAGAG
PT1262	CTTACCGGAGGTTATATGACTGCTGTAAGCCAAACCGA
PT1263	GGTCGTGGGATCAGGTTCTACGGTCATGTAGGTGAG
PT1264	GGTCGTGGCATTAGCTTGTACGGTCATGTAGGTGAG
PT1265	CTTACCGGAGGTTATATGAACGATTATAAAATGACG
PT1266	GGTCGTGGGATCAGGTTCAACCATAAACATGCCCAG
PT1267	GGTCGTGGCATTAGCTTGAACCATAAACATGCCCAG
PT1268	CTTACCGGAGGTTATATGAAACGCAAAAACGCTTCG
PT1269	GGTCGTGGGATCAGGTTCGTTGAGGATTGAATACCC
PT1270	GGTCGTGGCATTAGCTTGGTTGAGGATTGAATACCC
PT1298	GAACCTGATCCCACGACCATGATTACGGATTCACTG
PT1299	CAAGCTAATGCCACGACCATGATTACGGATTCACTG
PT1320	CTTACCGGAGGTTATATGTCTCTGTTTCACTTAGAACCTGATCCCACGACC
PT1321	CTTACCGGAGGTTATATGTCTCTGTTTCACTTACAAGCTAATGCCACGACC
PT1322	CTTACCGGAGGTTATATGGAATACCAACTCACTGAACCTGATCCCACGACC
PT1323	CTTACCGGAGGTTATATGGAATACCAACTCACTCAAGCTAATGCCACGACC
PT1324	CTTACCGGAGGTTATATGAATAAAGCAAAACGCGAACCTGATCCCACGACC
PT1325	CTTACCGGAGGTTATATGAATAAAGCAAAACGCCAAGCTAATGCCACGACC
PT1326	CTTACCGGAGGTTATATGTTTGGTAAAGGCGGTGAACCTGATCCCACGACC
PT1327	CTTACCGGAGGTTATATGTTTGGTAAAGGCGGTCAAGCTAATGCCACGACC
PT1328	CTTACCGGAGGTTATATGACTGATAAAATCGCGGAACCTGATCCCACGACC
PT1329	CTTACCGGAGGTTATATGACTGATAAAATCGCGCAAGCTAATGCCACGACC
PT1330	CTTACCGGAGGTTATATGCCGCAGTCCGCGTTGGAACCTGATCCCACGACC
PT1331	CTTACCGGAGGTTATATGCCGCAGTCCGCGTTGCAAGCTAATGCCACGACC
PT1332	CTTACCGGAGGTTATATGAGTAGTAAAGAACAGGAACCTGATCCCACGACC
PT1333	CTTACCGGAGGTTATATGAGTAGTAAAGAACAGCAAGCTAATGCCACGACC
PT1334	CTTACCGGAGGTTATATGGACAGTCTCAATCTTGAACCTGATCCCACGACC
PT1335	CTTACCGGAGGTTATATGGACAGTCTCAATCTTCAAGCTAATGCCACGACC
PT1336	CTTACCGGAGGTTATATGAGAAAGATAAAAATAGAACCTGATCCCACGACC
PT1337	CTTACCGGAGGTTATATGAGAAAGATAAAAATACAAGCTAATGCCACGACC
PT1338	CTTACCGGAGGTTATATGGAATCACTGGCCTCGGAACCTGATCCCACGACC
PT1339	CTTACCGGAGGTTATATGGAATCACTGGCCTCGCAAGCTAATGCCACGACC
PT1340	CTTACCGGAGGTTATATGGCACAGCTATATTTCGAACCTGATCCCACGACC
PT1341	CTTACCGGAGGTTATATGGCACAGCTATATTTCCAAGCTAATGCCACGACC
PT1342	CTTACCGGAGGTTATATGCCGGTAATTAAAGTAGAACCTGATCCCACGACC
PT1343	CTTACCGGAGGTTATATGCCGGTAATTAAAGTACAAGCTAATGCCACGACC
PT1344	CTTACCGGAGGTTATATGATTGAATTATTATTTGAACCTGATCCCACGACC
PT1345	CTTACCGGAGGTTATATGATTGAATTATTATTTCAAGCTAATGCCACGACC
PT1346	CTTACCGGAGGTTATATGCTGGCGTTTACCTGGGAACCTGATCCCACGACC
PT1347	CTTACCGGAGGTTATATGCTGGCGTTTACCTGGCAAGCTAATGCCACGACC
PT1348	CTTACCGGAGGTTATATGGTAAATGTTCGTCAGGAACCTGATCCCACGACC
PT1349	CTTACCGGAGGTTATATGGTAAATGTTCGTCAGCAAGCTAATGCCACGACC
PT1350	CTTACCGGAGGTTATATGGACTCCACGCTCATCGAACCTGATCCCACGACC
PT1351	CTTACCGGAGGTTATATGGACTCCACGCTCATCCAAGCTAATGCCACGACC
PT1352	CTTACCGGAGGTTATATGGTCAGTAAGCCATTTGAACCTGATCCCACGACC
PT1353	CTTACCGGAGGTTATATGGTCAGTAAGCCATTTCAAGCTAATGCCACGACC
PT1354	CTTACCGGAGGTTATATGTCTCTGTTTCACTTAATTG
PT1355	GGTCGTGGGATCAGGTTCATGCCCCGCGTCGGTAAG
PT1356	GGTCGTGGCATTAGCTTGATGCCCCGCGTCGGTAAG
PT1357	CTTACCGGAGGTTATATGGAATACCAACTCACTCTTAACTGG
PT1358	GGTCGTGGGATCAGGTTCAAAATTATTAAAGCCGCGT
PT1359	GGTCGTGGCATTAGCTTGAAAATTATTAAAGCCGCGT
PT1360	CTTACCGGAGGTTATATGAATAAAGCAAAACGCCTG
PT1361	GGTCGTGGGATCAGGTTCTTCAAAAGGCGAACTGAAATTAAG
PT1362	GGTCGTGGCATTAGCTTGTTCAAAAGGCGAACTGAAATTAAG
PT1363	CTTACCGGAGGTTATATGTTTGGTAAAGGCGGTCTG
PT1364	GGTCGTGGGATCAGGTTCCAGCTGCGCGATCTCTTC
PT1365	GGTCGTGGCATTAGCTTGCAGCTGCGCGATCTCTTC
PT1366	CTTACCGGAGGTTATATGACTGATAAAATCGCGGTC
PT1367	GGTCGTGGGATCAGGTTCACGCAGTCCGGCTAACAC
PT1368	GGTCGTGGCATTAGCTTGACGCAGTCCGGCTAACAC
PT1369	CTTACCGGAGGTTATATGCCGCAGTCCGCGTTGTTC
PT1370	GGTCGTGGGATCAGGTTCCGCGGCGGTGCCCGGCTTATC
PT1371	GGTCGTGGCATTAGCTTGCGCGGCGGTGCCCGGCTTATC
PT1372	CTTACCGGAGGTTATATGAGTAGTAAAGAACAGAAAAC
PT1373	GGTCGTGGGATCAGGTTCTTCTGGCTCAACTGCCTC
PT1374	GGTCGTGGCATTAGCTTGTTCTGGCTCAACTGCCTC
PT1375	CTTACCGGAGGTTATATGGACAGTCTCAATCTTAATAAAC
PT1376	GGTCGTGGGATCAGGTTCCATGCCGCCCATGGTCATC
PT1377	GGTCGTGGCATTAGCTTGCATGCCGCCCATGGTCATC
PT1378	CTTACCGGAGGTTATATGAGAAAGATAAAAATAGGG
PT1379	GGTCGTGGGATCAGGTTCACCCACTTTTTTTAGCGCAT
PT1380	GGTCGTGGCATTAGCTTGACCCACTTTTTTTAGCGCAT
PT1381	CTTACCGGAGGTTATATGGAATCACTGGCCTCGCTC
PT1382	GGTCGTGGGATCAGGTTCTAACGCATCCAGCTTGAAG
PT1383	GGTCGTGGCATTAGCTTGTAACGCATCCAGCTTGAAG
PT1384	CTTACCGGAGGTTATATGGCACAGCTATATTTCTAC
PT1385	GGTCGTGGGATCAGGTTCCATGCCGCGTTCCTGGTAATTG
PT1386	GGTCGTGGCATTAGCTTGCATGCCGCGTTCCTGGTAATTG
PT1387	CTTACCGGAGGTTATATGCCGGTAATTAAAGTACGTG
PT1388	GGTCGTGGGATCAGGTTCTTCCGCCAGAACACCTGC
PT1389	GGTCGTGGCATTAGCTTGTTCCGCCAGAACACCTGC
PT1390	CTTACCGGAGGTTATATGATTGAATTATTATTTCCC
PT1391	GGTCGTGGGATCAGGTTCCATACGACGCCAGACTAC
PT1392	GGTCGTGGCATTAGCTTGCATACGACGCCAGACTAC
PT1393	CTTACCGGAGGTTATATGCTGGCGTTTACCTGGATCGCGCTG
PT1394	GGTCGTGGGATCAGGTTCGGCCAGCCAGGCACCGTACATTG
PT1395	GGTCGTGGCATTAGCTTGGGCCAGCCAGGCACCGTACATTG
PT1396	CTTACCGGAGGTTATATGGTAAATGTTCGTCAGCCC
PT1397	GGTCGTGGGATCAGGTTCAACAATCCACAGACATGC
PT1398	GGTCGTGGCATTAGCTTGAACAATCCACAGACATGC
PT1399	CTTACCGGAGGTTATATGGACTCCACGCTCATCTCCAC
PT1400	GGTCGTGGGATCAGGTTCGGCACCAGCGAAGCTGCCT
PT1401	GGTCGTGGCATTAGCTTGGGCACCAGCGAAGCTGCCT
PT1402	CTTACCGGAGGTTATATGGTCAGTAAGCCATTTCAG
PT1403	GGTCGTGGGATCAGGTTCAAAGGCGAAAAACGCCGC
PT1404	GGTCGTGGCATTAGCTTGAAAGGCGAAAAACGCCGC
PT1405	CTTACCGGAGGTTATATGAGTCAGAATACGCTGAAAG
PT1406	GGTCGTGGGATCAGGTTCTACTAAGGCCTTTTCGTC
PT1407	GGTCGTGGCATTAGCTTGTACTAAGGCCTTTTCGTC
PT1408	CTTACCGGAGGTTATATGCGTCTGGATCGTCTTACT
PT1409	GGTCGTGGGATCAGGTTCTGGTTCGATAAATTGGTTG
PT1410	GGTCGTGGCATTAGCTTGTGGTTCGATAAATTGGTTG
PT1411	CTTACCGGAGGTTATATGGCATTAACAGATATCAAAG
PT1412	GGTCGTGGGATCAGGTTCATGGACAAGCAGATGCATAC
PT1413	GGTCGTGGCATTAGCTTGATGGACAAGCAGATGCATAC
PT1414	CTTACCGGAGGTTATATGAGTCAGAATACGCTGGAACCTGATCCCACGACC
PT1415	CTTACCGGAGGTTATATGAGTCAGAATACGCTGCAAGCTAATGCCACGACC
PT1416	CTTACCGGAGGTTATATGCGTCTGGATCGTCTTGAACCTGATCCCACGACC
PT1417	CTTACCGGAGGTTATATGCGTCTGGATCGTCTTCAAGCTAATGCCACGACC
PT1418	CTTACCGGAGGTTATATGGCATTAACAGATATCGAACCTGATCCCACGACC
PT1419	CTTACCGGAGGTTATATGGCATTAACAGATATCCAAGCTAATGCCACGACC
PT1460	CTTACCGGAGGTTATATGAGCGACGACAATTCACACAGTAGTGACACGATTACGGATTCACTGGC
PT1461	CTTACCGGAGGTTATATGAGCAACAACAATTCACACAGTAGTAACACGATTACGGATTCACTGGC
PT1608	GGTCGTGGGATCAGGTTCTTCTTTACTACTCATATAAC
PT1609	GGTCGTGGGATCAGGTTCCTCAGGCGTTTTCTGTTC
PT1610	GGTCGTGGGATCAGGTTCATCCATGATAATTTCTTC
PT1611	GGTCGTGGGATCAGGTTCTGGCTCAACTGCCTCAATC
PT1612	CTTACCGGAGGTTATATGAGTAGTAAAGAACAGAAAAC
PT1613	GGTCGTGGGATCAGGTTCGTCACGTTCACGGGTCTG
PT1671	GGTCGTGGGATCAGGTTCTGGAGTTATTGTCATATAAC
PT1672	GGTCGTGGGATCAGGTTCTGCGATCAGGTTTTGTGGAG
PT1673	GGTCGTGGGATCAGGTTCCGTCAAGCCGACGATCAGCA
PT1674	GGTCGTGGGATCAGGTTCCCACGCAATGGAGAGCATC
PT1675	CTTACCGGAGGTTATATGACAATAACTCCACAAAACCTG
PT1682	GGTCGTGGGATCAGGTTCAGCGCCCGCCTGGCCAAC
PT1683	GGTCGTGGGATCAGGTTCAGCTTTTGCTTTCGCTACAG
SG036	ATTACGGATTCACTGGCCGTCGTTTTACAACGTCG
SG046	CACTTACCGGAGGTTATATGAGCAAAGGAGAAGAACTC
SG047	TGGTCGTGGGATCAGGTTCTTTGTATAGTTCATCCATGCC
SG048	TGGCATGGATGAACTATACAAAGAACCTGATCCCACGACC
SG049	GTTCTTCTCCTTTGCTCATATAACCTCCGGTAAGTG
SG050	GAACCTGATCCCACGACCATGATTACGG
SG051	GTCGTGGGATCAGGTTCTCCAGTGAAGAGTTCTTCTCC
SG052	GTCGTGGGATCAGGTTCACCATCTAATTCAACAAG
SG053	GTCGTGGGATCAGGTTCGCGGACAGAAAATTTGTGCCC
SG059	GCCAGTGAATCCGTAATCATATAACCTCCGGTAAGTG
SG063	CCAGTGAATCCGTAATCATGGTCGTGGCATTAGCTTGTTTGTATAGTTCATCCATG
SG064	CCAGTGAATCCGTAATCATGGTCGTGGCATTAGCTTGTCCAGTGAAGAGTTCTTC
SG065	CAGTGAATCCGTAATCATGGTCGTGGCATTAGCTTGACCATCTAATTCAACAAG
SG066	CAGTGAATCCGTAATCATGGTCGTGGCATTAGCTTGGCGGACAGAAAATTTG
SG083	CAGTGAATCCGTAATTGCACGGCGGATCTCCGGGCCTTCAGGCATATAACCTCCGGTAAG
SG084	CAGTGAATCCGTAATGCTGGTTTCAACTTCGGGTAATTCAGGCATATAACCTCCGGTAAG
SG085	CAGTGAATCCGTAATGCCCGTTTTATCGGGTTGAGGGGTTTCCATATAACCTCCGGTAAG
SG086	CAGTGAATCCGTAATTTCTGTTTTGTCGTCGCTCTCGTCAGACATATAACCTCCGGTAAG
SG087	CAGTGAATCCGTAATTAGCGCGGGTTCGGCTACGGGTTCGGGCATATAACCTCCGGTAAG
SG088	CAGTGAATCCGTAATAATAATAATAATGTCGCAGTCGTCTTCCATATAACCTCCGGTAAG
SG089	CAGTGAATCCGTAATCAGCTCGTCTTCTGGTTTGAATTCATCCATATAACCTCCGGTAAG
SG090	CAGTGAATCCGTAATGAGCGATGAAGGGTCTGGATTATCTGCCATATAACCTCCGGTAAG
SG092	CCAGTGAATCCGTAATCGTGGGATCAGGTTCCATATAACC
SG093	CAGTGAATCCGTAATCGTGGCATTAGCTTGCATATAACCTCCGGTAAG
SG097	ATAACCTCCGGTAAGTGAAAAAAGCGCCGC
SG099	CTTACCGGAGGTTATATGGCTCAAGGCGCGCAGATCCGCCGTGCAATTACGG
SG100	CTTACCGGAGGTTATATGGCTCAATTAGCCCAAGTTCAAACCAGCATTACGGATTC
SG101	CTTACCGGAGGTTATATGCAAACCGCTCAAGCCAATAAAACGGGCATTACGG
SG102	CTTACCGGAGGTTATATGTCTAACCAGAGCAACAACAAAACAGAAATTACGG
SG103	CTTACCGGAGGTTATATGGCCCAAGCCGTAGCCCAAGCCGCGCTAATTACGGATTCAC
SG104	CTTACCGGAGGTTATATGCAAAACAACTGCAACATTATTATTATTATTACGG
SG105	CTTACCGGAGGTTATATGAATCAATTCAAAGCACAAAACCAGCTGATTACGGATTCAC
SG106	CTTACCGGAGGTTATATGGCAAATAATGCAAACGCTTCATCGCTCATTACGG
SG134	CAGTGAATCCGTAATACGAAAATCGTTGCTATAGTACGTTGCCATATAACCTCCGGTAAG
SG135	CAGTGAATCCGTAATCGCCAGGCCGACAATCAATTTAATCGTCATATAACCTCCGGTAAG
SG136	CAGTGAATCCGTAATACCCAGGTCGATACCAATTATTTTACCCATATAACCTCCGGTAAG
SG139	CAGTGAATCCGTAATTCGAGGGAGAGGCGTGGGATCAGGTTCCATATAACCTCCGGTAAG
SG140	CAGTGAATCCGTAATTCGAGCGAGAGCCGTGGCATTAGCTTGCATATAACCTCCGGTAAG
SG152	GGTGATATCCTTTTTTCATTCTTTATTAATCGGGGATGGAGAAACAGTAGAG
SG153	AATGAAAAAAGGATATCACCATGCCTGAAGGCCCGGAGATCC
SG154	AATGAAAAAAGGATATCACCATGGCTCAAGGCGCGCAGATCC
SG155	CGTCGCCAATCCTGGAAAGAGTATTAATGGAGAAACAGTAGAGAGTTGCG
SG156	TCTTTCCAGGATTGGCGACGTGTCTGACGAGAGCGACGAC
SG157	TCTTTCCAGGATTGGCGACGTGTCTAACCAGAGCAACAAC
SG179	ATGGTCGTGGGATCAGGTTCTTCTCCTTTGCTCATATAACC
SG188	CAAGCTAATGCCACGACCATGATTACGGAT
SG189	ATGGTCGTGGCATTAGCTTGTTCTCCTTTGCTCATATAACCTCCG
SG243	ATGGTCGTGGGATCAGGTTCAAGTGTTGGCCATGGAACAG
SG246	ATGGTCGTGGCATTAGCTTGAAGTGTTGGCCATGGAACAGG
SG247	GAACCTGATCCCACGATTACGGATTCACTGGCCG
SG248	GGCGCTTTTTTCACTTACCGGAGGTTATATGGGTAAAATAATTGGTATCG
SG249	GAATCCGTAATCGTGGGATCAGGTTCTTTTTTGTCTTTGACTTCTTC
SG252	CGGCGCTTTTTTCACTTACCGGAGGTTATATGATCAGTCTGATTGCGGCGTTAGCGG
SG253	GTGAATCCGTAATCGTGGGATCAGGTTCCCGCCGCTCCAGAATCTCAAAGCAATAGC
SG254	CAGTGAATCCGTAATACGACCGATGATTTTTACGATTTTGGACATATAACCTCCGGTAAG
SG255	CAGTGAATCCGTAATTACCGCTAACGCCGCAATCAGACTGATCATATAACCTCCGGTAAG
SG256	CAAGCTAATGCCACGATTACGGATTCACTGGCCGTCG
SG257	CAGTGAATCCGTAATCGTGGCATTAGCTTGTTTTTTGTCTTTGACTTCTTCAAATTCAGC
SG259	CAGTGAATCCGTAATCGTGGCATTAGCTTGCCGCCGCTCCAGAATCTCAAAGC
SG273	CGTGGGATCAGGTTCAATTATTTTACCCATATAACCTCCG
SG274	CGTGGGATCAGGTTCACCCAGGTCGATACC
SG276	CGTGGGATCAGGTTCATCCATAATCGCTAC
SG278	CGTGGGATCAGGTTCGGCGTTCTCCAGCACGC
SG280	CGTGGGATCAGGTTCCGTCACTGCCTGACG
SG281	CGTGGCATTAGCTTGAATTATTTTACCCATATAACCTCCG
SG282	CGTGGCATTAGCTTGACCCAGGTCGATACC
SG284	CGTGGCATTAGCTTGATCCATAATCGCTAC
SG286	CGTGGCATTAGCTTGGGCGTTCTCCAGCACGCG
SG288	CGTGGCATTAGCTTGCGTCACTGCCTGACG
SG289	CGTGGGATCAGGTTCAATCAGACTGATCATATAACCTCCG
SG290	CGTGGGATCAGGTTCTACCGCTAACGCCGC
SG292	CGTGGGATCAGGTTCCATGGCGTTTTCCATGCCG
SG294	CGTGGGATCAGGTTCCCAGGCGAGATCGGCAGGC
SG296	CGTGGGATCAGGTTCAATATTTTTGCGTCC
SG297	CGTGGCATTAGCTTGAATCAGACTGATCATATAACCTCCG
SG298	CGTGGCATTAGCTTGTACCGCTAACGCCGC
SG300	CGTGGCATTAGCTTGCATGGCGTTTTCCATGCCG
SG302	CGTGGCATTAGCTTGCCAGGCGAGATCGGC
SG304	CGTGGCATTAGCTTGAATATTTTTGCGTCC
SG321	AGTTAATTTCTCCTCTTTAATGAATTCTGTGTGAAAAATGGAGAAACAGTAGAGAGTTGC
SG322	TTTCACACAGAATTCATTAAAGAGGAGAAATTAACTATGGAACCTGATCCCACGCC
