## Supplementary material for "Nascent polypeptide within the exit tunnel ensures continuous translation elongation by stabilizing the translating ribosome": Table S2

### Sheet: Figure 1
	plasmid	feature	IRD sequence	PCR primers for in vitro translation
				primer 1	primer 2
B	pSN094	mgtL_10aa-lacZ	DE/P+
	pSN095	mgtL_10aa-lacZ	no DEP
	pSN046	nei_10aa-lacZ	DE/P+
	pSN059	nei_10aa-lacZ	no DEP
	pSN049	flhB_10aa-lacZ	DE/P+
	pSN062	flhB_10aa-lacZ	no DEP
	pSN052	damX_10aa-lacZ	DE/P+
	pSN065	damX_10aa-lacZ	no DEP
	pSN053	lhr_10aa-lacZ	DE/P+
	pSN066	lhr_10aa-lacZ	no DEP
	pSN051	ygcN_10aa-lacZ	DE/P+
	pSN064	ygcN_10aa-lacZ	no DEP
	pSN048	yhhT_10aa-lacZ	DE/P+
	pSN061	yhhT_10aa-lacZ	no DEP
	pSN047	mutM_10aa-lacZ	DE/P+
	pSN060	mutM_10aa-lacZ	no DEP
	pSN050	yhhS_10aa-lacZ	DE/P+
	pSN063	yhhS_10aa-lacZ	no DEP
C	pCY1561	mgtL_12aa-lacZ	DE/P+	PT0373	PM0664
	pCY1566	mgtL_12aa-lacZ	no DEP	PT0373	PM0664
D	pSN049	flhB_10aa-lacZ	DE/P+	PT0373	PM0664
	pSN062	flhB_10aa-lacZ	no DEP	PT0373	PM0664
	pSN053	lhr_10aa-lacZ	DE/P+	PT0373	PM0664
	pSN066	lhr_10aa-lacZ	no DEP	PT0373	PM0664
	pSN051	ygcN_10aa-lacZ	DE/P+	PT0373	PM0664
	pSN064	ygcN_10aa-lacZ	no DEP	PT0373	PM0664
	pSN048	yhhT_10aa-lacZ	DE/P+	PT0373	PM0664
	pSN061	yhhT_10aa-lacZ	no DEP	PT0373	PM0664
	pSN047	mutM_10aa-lacZ	DE/P+	PT0373	PM0664
	pSN060	mutM_10aa-lacZ	no DEP	PT0373	PM0664
	pSN050	yhhS_10aa-lacZ	DE/P+	PT0373	PM0664
	pSN063	yhhS_10aa-lacZ	no DEP	PT0373	PM0664

### Sheet: Figure S1
	plasmid	feature	IRD sequence
B	pSN046	mgtL 5' UTR-nei_10aa-lacZ	DE/P+
	pSN059	mgtL 5' UTR-nei_10aa-lacZ	no DEP
	pSN107	nei 5' UTR-nei_10aa-lacZ	DE/P+
	pSN110	nei 5' UTR-nei_10aa-lacZ	no DEP
	pSN049	mgtL 5' UTR-flhB_10aa-lacZ	DE/P+
	pSN062	mgtL 5' UTR-flhB_10aa-lacZ	no DEP
	pSN108	flhB 5' UTR-flhB_10aa-lacZ	DE/P+
	pSN111	flhB 5' UTR-flhB_10aa-lacZ	no DEP
C	pSN094	mgtL_10aa-lacZ	DE/P+
	pSN046	nei_10aa-lacZ	DE/P+
	pSN047	mutM_10aa-lacZ	DE/P+
	pSN048	yhhT_10aa-lacZ	DE/P+
	pSN049	flhB_10aa-lacZ	DE/P+
	pSN050	yhhS_10aa-lacZ	DE/P+
	pSN051	ygcN_10aa-lacZ	DE/P+
	pSN052	damX_10aa-lacZ	DE/P+
	pSN053	lhr_10aa-lacZ	DE/P+
	pSN181	eno_10aa-lacZ	DE/P = 0
	pSN182	folA_10aa-lacZ	DE/P = 0
	pSN089	efp_10aa-lacZ	DE/P = 0
	pSN090	pth_10aa-lacZ	DE/P = 0
	pSN091	dnaK_10aa-lacZ	DE/P = 0
D	pSN095	mgtL_10aa-lacZ	no DEP
	pSN059	nei_10aa-lacZ	no DEP
	pSN060	mutM_10aa-lacZ	no DEP
	pSN061	yhhT_10aa-lacZ	no DEP
	pSN062	flhB_10aa-lacZ	no DEP
	pSN063	yhhS_10aa-lacZ	no DEP
	pSN064	ygcN_10aa-lacZ	no DEP
	pSN065	damX_10aa-lacZ	no DEP
	pSN066	lhr_10aa-lacZ	no DEP
	pSN181	eno_10aa-lacZ	DE/P = 0
	pSN182	folA_10aa-lacZ	DE/P = 0
	pSN089	efp_10aa-lacZ	DE/P = 0
	pSN090	pth_10aa-lacZ	DE/P = 0
	pSN091	dnaK_10aa-lacZ	DE/P = 0

### Sheet: Figure 2
	plasmid	feature	IRD sequence	PCR primers for in vitro translation
				primer 1	primer 2
A	pSN055	mgtL-lacZ	EPDPTP
	pSN056	mgtL-lacZ	no DEP
	pSN013	GFP-mgtL-lacZ	EPDPTP
	pSN024	GFP-mgtL-lacZ	no DEP
D, E	pSN055	mgtL-lacZ	EPDPTP	PT0373	PM0664
	pSN056	mgtL-lacZ	no DEP	PT0373	PM0664
	pSN124	GFP_5aa-mgtL-lacZ	EPDPTP	PT0373	PM0664
	pSN133	GFP_5aa-mgtL-lacZ	no DEP	PT0373	PM0664
	pSN016	GFP_10aa-mgtL-lacZ	EPDPTP	PT0373	PM0664
	pSN025	GFP_10aa-mgtL-lacZ	no DEP	PT0373	PM0664
	pSN015	GFP_20aa-mgtL-lacZ	EPDPTP	PT0373	PM0664
	pSN026	GFP_20aa-mgtL-lacZ	no DEP	PT0373	PM0664
	pSN014	GFP_30aa-mgtL-lacZ	EPDPTP	PT0373	PM0664
	pSN027	GFP_30aa-mgtL-lacZ	no DEP	PT0373	PM0664
	pSN165	GFP_60aa-mgtL-lacZ	EPDPTP	PT0373	PM0664
	pSN168	GFP_60aa-mgtL-lacZ	no DEP	PT0373	PM0664
	pSN196	dnaK_5aa-mgtL-lacZ	EPDPTP	PT0373	PM0664
	pSN204	dnaK_5aa-mgtL-lacZ	no DEP	PT0373	PM0664
	pSN197	dnaK_10aa-mgtL-lacZ	EPDPTP	PT0373	PM0664
	pSN205	dnaK_10aa-mgtL-lacZ	no DEP	PT0373	PM0664
	pSN199	dnaK_20aa-mgtL-lacZ	EPDPTP	PT0373	PM0664
	pSN207	dnaK_20aa-mgtL-lacZ	no DEP	PT0373	PM0664
	pSN201	dnaK_30aa-mgtL-lacZ	EPDPTP	PT0373	PM0664
	pSN209	dnaK_30aa-mgtL-lacZ	no DEP	PT0373	PM0664
	pSN203	dnaK_60aa-mgtL-lacZ	EPDPTP	PT0373	PM0664
	pSN211	dnaK_60aa-mgtL-lacZ	no DEP	PT0373	PM0664
	pSN212	folA_5aa-mgtL-lacZ	EPDPTP	PT0373	PM0664
	pSN220	folA_5aa-mgtL-lacZ	no DEP	PT0373	PM0664
	pSN213	folA_10aa-mgtL-lacZ	EPDPTP	PT0373	PM0664
	pSN221	folA_10aa-mgtL-lacZ	no DEP	PT0373	PM0664
	pSN215	folA_20aa-mgtL-lacZ	EPDPTP	PT0373	PM0664
	pSN223	folA_20aa-mgtL-lacZ	no DEP	PT0373	PM0664
	pSN217	folA_30aa-mgtL-lacZ	EPDPTP	PT0373	PM0664
	pSN225	folA_30aa-mgtL-lacZ	no DEP	PT0373	PM0664
	pSN219	folA_60aa-mgtL-lacZ	EPDPTP	PT0373	PM0664
	pSN227	folA_60aa-mgtL-lacZ	no DEP	PT0373	PM0664
F,G	pCY2819	rnhB_5aa-mgtL-lacZ	EPDPTP	PT0373	PM0664
	pCY2820	rnhB_5aa-mgtL-lacZ	no DEP	PT0373	PM0664
	pCY2821	rnhB_30aa-mgtL-lacZ	EPDPTP	PT0373	PM0664
	pCY2822	rnhB_30aa-mgtL-lacZ	no DEP	PT0373	PM0664
	pCY2823	ypdB_5aa-mgtL-lacZ	EPDPTP	PT0373	PM0664
	pCY2824	ypdB_5aa-mgtL-lacZ	no DEP	PT0373	PM0664
	pCY2825	ypdB_30aa-mgtL-lacZ	EPDPTP	PT0373	PM0664
	pCY2826	ypdB_30aa-mgtL-lacZ	no DEP	PT0373	PM0664
	pCY2827	iscR_5aa-mgtL-lacZ	EPDPTP	PT0373	PM0664
	pCY2828	iscR_5aa-mgtL-lacZ	no DEP	PT0373	PM0664
	pCY2829	iscR_30aa-mgtL-lacZ	EPDPTP	PT0373	PM0664
	pCY2830	iscR_30aa-mgtL-lacZ	no DEP	PT0373	PM0664
	pCY2831	dadX_5aa-mgtL-lacZ	EPDPTP	PT0373	PM0664
	pCY2832	dadX_5aa-mgtL-lacZ	no DEP	PT0373	PM0664
	pCY2833	dadX_30aa-mgtL-lacZ	EPDPTP	PT0373	PM0664
	pCY2834	dadX_30aa-mgtL-lacZ	no DEP	PT0373	PM0664
	pCY2835	dcm_5aa-mgtL-lacZ	EPDPTP	PT0373	PM0664
	pCY2836	dcm_5aa-mgtL-lacZ	no DEP	PT0373	PM0664
	pCY2837	dcm_30aa-mgtL-lacZ	EPDPTP	PT0373	PM0664
	pCY2838	dcm_30aa-mgtL-lacZ	no DEP	PT0373	PM0664
	pCY2839	yeaD_5aa-mgtL-lacZ	EPDPTP	PT0373	PM0664
	pCY2840	yeaD_5aa-mgtL-lacZ	no DEP	PT0373	PM0664
	pCY2841	yeaD_30aa-mgtL-lacZ	EPDPTP	PT0373	PM0664
	pCY2842	yeaD_30aa-mgtL-lacZ	no DEP	PT0373	PM0664
	pCY2843	amn_5aa-mgtL-lacZ	EPDPTP	PT0373	PM0664
	pCY2844	amn_5aa-mgtL-lacZ	no DEP	PT0373	PM0664
	pCY2845	amn_30aa-mgtL-lacZ	EPDPTP	PT0373	PM0664
	pCY2846	amn_30aa-mgtL-lacZ	no DEP	PT0373	PM0664
	pCY2847	udk_5aa-mgtL-lacZ	EPDPTP	PT0373	PM0664
	pCY2848	udk_5aa-mgtL-lacZ	no DEP	PT0373	PM0664
	pCY2849	udk_30aa-mgtL-lacZ	EPDPTP	PT0373	PM0664
	pCY2850	udk_30aa-mgtL-lacZ	no DEP	PT0373	PM0664
	pCY2851	fhuF_5aa-mgtL-lacZ	EPDPTP	PT0373	PM0664
	pCY2852	fhuF_5aa-mgtL-lacZ	no DEP	PT0373	PM0664
	pCY2853	fhuF_30aa-mgtL-lacZ	EPDPTP	PT0373	PM0664
	pCY2854	fhuF_30aa-mgtL-lacZ	no DEP	PT0373	PM0664
	pCY2855	yggL_5aa-mgtL-lacZ	EPDPTP	PT0373	PM0664
	pCY2856	yggL_5aa-mgtL-lacZ	no DEP	PT0373	PM0664
	pCY2857	yggL_30aa-mgtL-lacZ	EPDPTP	PT0373	PM0664
	pCY2858	yggL_30aa-mgtL-lacZ	no DEP	PT0373	PM0664
	pCY2859	hupA_5aa-mgtL-lacZ	EPDPTP	PT0373	PM0664
	pCY2860	hupA_5aa-mgtL-lacZ	no DEP	PT0373	PM0664
	pCY2861	hupA_30aa-mgtL-lacZ	EPDPTP	PT0373	PM0664
	pCY2862	hupA_30aa-mgtL-lacZ	no DEP	PT0373	PM0664
	pCY2863	pmrD_5aa-mgtL-lacZ	EPDPTP	PT0373	PM0664
	pCY2864	pmrD_5aa-mgtL-lacZ	no DEP	PT0373	PM0664
	pCY2865	pmrD_30aa-mgtL-lacZ	EPDPTP	PT0373	PM0664
	pCY2866	pmrD_30aa-mgtL-lacZ	no DEP	PT0373	PM0664
	pCY2867	tag_5aa-mgtL-lacZ	EPDPTP	PT0373	PM0664
	pCY2868	tag_5aa-mgtL-lacZ	no DEP	PT0373	PM0664
	pCY2869	tag_30aa-mgtL-lacZ	EPDPTP	PT0373	PM0664
	pCY2870	tag_30aa-mgtL-lacZ	no DEP	PT0373	PM0664
	pCY2871	gyrB_5aa-mgtL-lacZ	EPDPTP	PT0373	PM0664
	pCY2872	gyrB_5aa-mgtL-lacZ	no DEP	PT0373	PM0664
	pCY2873	gyrB_30aa-mgtL-lacZ	EPDPTP	PT0373	PM0664
	pCY2874	gyrB_30aa-mgtL-lacZ	no DEP	PT0373	PM0664
	pCY2875	gpr_5aa-mgtL-lacZ	EPDPTP	PT0373	PM0664
	pCY2876	gpr_5aa-mgtL-lacZ	no DEP	PT0373	PM0664
	pCY2877	gpr_30aa-mgtL-lacZ	EPDPTP	PT0373	PM0664
	pCY2878	gpr_30aa-mgtL-lacZ	no DEP	PT0373	PM0664
	pCY2879	ldcA_5aa-mgtL-lacZ	EPDPTP	PT0373	PM0664
	pCY2880	ldcA_5aa-mgtL-lacZ	no DEP	PT0373	PM0664
	pCY2881	ldcA_30aa-mgtL-lacZ	EPDPTP	PT0373	PM0664
	pCY2882	ldcA_30aa-mgtL-lacZ	no DEP	PT0373	PM0664
	pCY2883	ycfD_5aa-mgtL-lacZ	EPDPTP	PT0373	PM0664
	pCY2884	ycfD_5aa-mgtL-lacZ	no DEP	PT0373	PM0664
	pCY2885	ycfD_30aa-mgtL-lacZ	EPDPTP	PT0373	PM0664
	pCY2886	ycfD_30aa-mgtL-lacZ	no DEP	PT0373	PM0664
	pCY2887	nth_5aa-mgtL-lacZ	EPDPTP	PT0373	PM0664
	pCY2888	nth_5aa-mgtL-lacZ	no DEP	PT0373	PM0664
	pCY2889	nth_30aa-mgtL-lacZ	EPDPTP	PT0373	PM0664
	pCY2890	nth_30aa-mgtL-lacZ	no DEP	PT0373	PM0664
	pCY2891	ybaB_5aa-mgtL-lacZ	EPDPTP	PT0373	PM0664
	pCY2893	ybaB_5aa-mgtL-lacZ	no DEP	PT0373	PM0664
	pCY2893	ybaB_30aa-mgtL-lacZ	EPDPTP	PT0373	PM0664
	pCY2894	ybaB_30aa-mgtL-lacZ	no DEP	PT0373	PM0664
	pCY2895	ddlB_5aa-mgtL-lacZ	EPDPTP	PT0373	PM0664
	pCY2896	ddlB_5aa-mgtL-lacZ	no DEP	PT0373	PM0664
	pCY2897	ddlB_30aa-mgtL-lacZ	EPDPTP	PT0373	PM0664
	pCY2898	ddlB_30aa-mgtL-lacZ	no DEP	PT0373	PM0664
	pCY2899	yagE_5aa-mgtL-lacZ	EPDPTP	PT0373	PM0664
	pCY2900	yagE_5aa-mgtL-lacZ	no DEP	PT0373	PM0664
	pCY2901	yagE_30aa-mgtL-lacZ	EPDPTP	PT0373	PM0664
	pCY2902	yagE_30aa-mgtL-lacZ	no DEP	PT0373	PM0664
	pCY2903	grpE_5aa-mgtL-lacZ	EPDPTP	PT0373	PM0664
	pCY2904	grpE_5aa-mgtL-lacZ	no DEP	PT0373	PM0664
	pCY2905	grpE_30aa-mgtL-lacZ	EPDPTP	PT0373	PM0664
	pCY2906	grpE_30aa-mgtL-lacZ	no DEP	PT0373	PM0664
	pCY2907	phoU_5aa-mgtL-lacZ	EPDPTP	PT0373	PM0664
	pCY2908	phoU_5aa-mgtL-lacZ	no DEP	PT0373	PM0664
	pCY2909	phoU_30aa-mgtL-lacZ	EPDPTP	PT0373	PM0664
	pCY2910	phoU_30aa-mgtL-lacZ	no DEP	PT0373	PM0664
	pCY2911	rssA_5aa-mgtL-lacZ	EPDPTP	PT0373	PM0664
	pCY2912	rssA_5aa-mgtL-lacZ	no DEP	PT0373	PM0664
	pCY2913	rssA_30aa-mgtL-lacZ	EPDPTP	PT0373	PM0664
	pCY2914	rssA_30aa-mgtL-lacZ	no DEP	PT0373	PM0664
	pCY2915	pepQ_5aa-mgtL-lacZ	EPDPTP	PT0373	PM0664
	pCY2916	pepQ_5aa-mgtL-lacZ	no DEP	PT0373	PM0664
	pCY2917	pepQ_30aa-mgtL-lacZ	EPDPTP	PT0373	PM0664
	pCY2918	pepQ_30aa-mgtL-lacZ	no DEP	PT0373	PM0664
	pCY2919	tdk_5aa-mgtL-lacZ	EPDPTP	PT0373	PM0664
	pCY2920	tdk_5aa-mgtL-lacZ	no DEP	PT0373	PM0664
	pCY2921	tdk_30aa-mgtL-lacZ	EPDPTP	PT0373	PM0664
	pCY2922	tdk_30aa-mgtL-lacZ	no DEP	PT0373	PM0664
	pCY2923	rpsU_5aa-mgtL-lacZ	EPDPTP	PT0373	PM0664
	pCY2924	rpsU_5aa-mgtL-lacZ	no DEP	PT0373	PM0664
	pCY2925	rpsU_30aa-mgtL-lacZ	EPDPTP	PT0373	PM0664
	pCY2926	rpsU_30aa-mgtL-lacZ	no DEP	PT0373	PM0664
	pCY2927	secF_5aa-mgtL-lacZ	EPDPTP	PT0373	PM0664
	pCY2928	secF_5aa-mgtL-lacZ	no DEP	PT0373	PM0664
	pCY2929	secF_30aa-mgtL-lacZ	EPDPTP	PT0373	PM0664
	pCY2930	secF_30aa-mgtL-lacZ	no DEP	PT0373	PM0664
	pCY2931	nuoN_5aa-mgtL-lacZ	EPDPTP	PT0373	PM0664
	pCY2932	nuoN_5aa-mgtL-lacZ	no DEP	PT0373	PM0664
	pCY2933	nuoN_30aa-mgtL-lacZ	EPDPTP	PT0373	PM0664
	pCY2934	nuoN_30aa-mgtL-lacZ	no DEP	PT0373	PM0664
	pCY2935	yfcJ_5aa-mgtL-lacZ	EPDPTP	PT0373	PM0664
	pCY2936	yfcJ_5aa-mgtL-lacZ	no DEP	PT0373	PM0664
	pCY2937	yfcJ_30aa-mgtL-lacZ	EPDPTP	PT0373	PM0664
	pCY2938	yfcJ_30aa-mgtL-lacZ	no DEP	PT0373	PM0664
	pCY2939	yajR_5aa-mgtL-lacZ	EPDPTP	PT0373	PM0664
	pCY2940	yajR_5aa-mgtL-lacZ	no DEP	PT0373	PM0664
	pCY2941	yajR_30aa-mgtL-lacZ	EPDPTP	PT0373	PM0664
	pCY2942	yajR_30aa-mgtL-lacZ	no DEP	PT0373	PM0664
	pCY2943	ychH_5aa-mgtL-lacZ	EPDPTP	PT0373	PM0664
	pCY2944	ychH_5aa-mgtL-lacZ	no DEP	PT0373	PM0664
	pCY2945	ychH_30aa-mgtL-lacZ	EPDPTP	PT0373	PM0664
	pCY2946	ychH_30aa-mgtL-lacZ	no DEP	PT0373	PM0664
	pCY2947	znuB_5aa-mgtL-lacZ	EPDPTP	PT0373	PM0664
	pCY2948	znuB_5aa-mgtL-lacZ	no DEP	PT0373	PM0664
	pCY2949	znuB_30aa-mgtL-lacZ	EPDPTP	PT0373	PM0664
	pCY2950	znuB_30aa-mgtL-lacZ	no DEP	PT0373	PM0664
	pCY2951	yebZ_5aa-mgtL-lacZ	EPDPTP	PT0373	PM0664
	pCY2952	yebZ_5aa-mgtL-lacZ	no DEP	PT0373	PM0664
	pCY2953	yebZ_30aa-mgtL-lacZ	EPDPTP	PT0373	PM0664
	pCY2954	yebZ_30aa-mgtL-lacZ	no DEP	PT0373	PM0664
	pCY2955	ydiK_5aa-mgtL-lacZ	EPDPTP	PT0373	PM0664
	pCY2956	ydiK_5aa-mgtL-lacZ	no DEP	PT0373	PM0664
	pCY2957	ydiK_30aa-mgtL-lacZ	EPDPTP	PT0373	PM0664
	pCY2958	ydiK_30aa-mgtL-lacZ	no DEP	PT0373	PM0664
	pCY2959	shiA_5aa-mgtL-lacZ	EPDPTP	PT0373	PM0664
	pCY2960	shiA_5aa-mgtL-lacZ	no DEP	PT0373	PM0664
	pCY2961	shiA_30aa-mgtL-lacZ	EPDPTP	PT0373	PM0664
	pCY2962	shiA_30aa-mgtL-lacZ	no DEP	PT0373	PM0664
	pCY2963	cusS_5aa-mgtL-lacZ	EPDPTP	PT0373	PM0664
	pCY2964	cusS_5aa-mgtL-lacZ	no DEP	PT0373	PM0664
	pCY2965	cusS_30aa-mgtL-lacZ	EPDPTP	PT0373	PM0664
	pCY2966	cusS_30aa-mgtL-lacZ	no DEP	PT0373	PM0664
	pCY3012	rpoS_5aa-mgtL-lacZ	EPDPTP	PT0373	PM0664
	pCY3013	rpoS_5aa-mgtL-lacZ	no DEP	PT0373	PM0664
	pCY3014	rpoS_30aa-mgtL-lacZ	EPDPTP	PT0373	PM0664
	pCY3015	rpoS_30aa-mgtL-lacZ	no DEP	PT0373	PM0664
	pCY3016	clpB_5aa-mgtL-lacZ	EPDPTP	PT0373	PM0664
	pCY3017	clpB_5aa-mgtL-lacZ	no DEP	PT0373	PM0664
	pCY3018	clpB_30aa-mgtL-lacZ	EPDPTP	PT0373	PM0664
	pCY3019	clpB_30aa-mgtL-lacZ	no DEP	PT0373	PM0664
	pCY3020	intB_5aa-mgtL-lacZ	EPDPTP	PT0373	PM0664
	pCY3021	intB_5aa-mgtL-lacZ	no DEP	PT0373	PM0664
	pCY3022	intB_30aa-mgtL-lacZ	EPDPTP	PT0373	PM0664
	pCY3023	intB_30aa-mgtL-lacZ	no DEP	PT0373	PM0664

### Sheet: Figure S2
	plasmid	feature	IRD sequence	PCR primers for in vitro translation
				primer 1	primer 2
C	pSN236	no insert	DE/P = 0	PM0770	PM0664
	pCY3051	FLAG-lacZ	DYKDDDDK	PM0770	PM0664
D	pCY3052	DAADDDDK-lacZ	DAADDDDK	PM0770	PM0664
	pCY3053	DCCDDDDK-lacZ	DCCDDDDK	PM0770	PM0664
	pCY3054	DDDDDDDK-lacZ	DDDDDDDK	PM0770	PM0664
	pCY3055	DEEDDDDK-lacZ	DEEDDDDK	PM0770	PM0664
	pCY3056	DFFDDDDK-lacZ	DFFDDDDK	PM0770	PM0664
	pCY3057	DGGDDDDK-lacZ	DGGDDDDK	PM0770	PM0664
	pCY3058	DHHDDDDK-lacZ	DHHDDDDK	PM0770	PM0664
	pCY3059	DIIDDDDK-lacZ	DIIDDDDK	PM0770	PM0664
	pCY3060	DKKDDDDK-lacZ	DKKDDDDK	PM0770	PM0664
	pCY3061	DLLDDDDK-lacZ	DLLDDDDK	PM0770	PM0664
	pCY3062	DMMDDDDK-lacZ	DMMDDDDK	PM0770	PM0664
	pCY3063	DNNDDDDK-lacZ	DNNDDDDK	PM0770	PM0664
	pCY3064	DPPDDDDK-lacZ	DPPDDDDK	PM0770	PM0664
	pCY3065	DQQDDDDK-lacZ	DQQDDDDK	PM0770	PM0664
	pCY3066	DRRDDDDK-lacZ	DRRDDDDK	PM0770	PM0664
	pCY3067	DSSDDDDK-lacZ	DSSDDDDK	PM0770	PM0664
	pCY3068	DTTDDDDK-lacZ	DTTDDDDK	PM0770	PM0664
	pCY3069	DVVDDDDK-lacZ	DVVDDDDK	PM0770	PM0664
	pCY3070	DWWDDDDK-lacZ	DWWDDDDK	PM0770	PM0664
	pCY3071	DYYDDDDK-lacZ	DYYDDDDK	PM0770	PM0664

### Sheet: Figure 3
	plasmid	feature	IRD sequence	PCR primers for in vitro translation
				primer 1	primer 2
C	pCY2819	rnhB_5aa-mgtL-lacZ	EPDPTP	PT0373	PM0664
	pCY2821	rnhB_30aa-mgtL-lacZ	EPDPTP	PT0373	PM0664
	pCY2823	ypdB_5aa-mgtL-lacZ	EPDPTP	PT0373	PM0664
	pCY2825	ypdB_30aa-mgtL-lacZ	EPDPTP	PT0373	PM0664
	pCY2827	iscR_5aa-mgtL-lacZ	EPDPTP	PT0373	PM0664
	pCY2829	iscR_30aa-mgtL-lacZ	EPDPTP	PT0373	PM0664
	pCY2831	dadX_5aa-mgtL-lacZ	EPDPTP	PT0373	PM0664
	pCY2833	dadX_30aa-mgtL-lacZ	EPDPTP	PT0373	PM0664
	pCY2835	dcm_5aa-mgtL-lacZ	EPDPTP	PT0373	PM0664
	pCY2837	dcm_30aa-mgtL-lacZ	EPDPTP	PT0373	PM0664
	pCY2839	yeaD_5aa-mgtL-lacZ	EPDPTP	PT0373	PM0664
	pCY2841	yeaD_30aa-mgtL-lacZ	EPDPTP	PT0373	PM0664
	pCY2843	amn_5aa-mgtL-lacZ	EPDPTP	PT0373	PM0664
	pCY2845	amn_30aa-mgtL-lacZ	EPDPTP	PT0373	PM0664
	pCY2847	udk_5aa-mgtL-lacZ	EPDPTP	PT0373	PM0664
	pCY2849	udk_30aa-mgtL-lacZ	EPDPTP	PT0373	PM0664
	pCY2851	fhuF_5aa-mgtL-lacZ	EPDPTP	PT0373	PM0664
	pCY2853	fhuF_30aa-mgtL-lacZ	EPDPTP	PT0373	PM0664
	pCY2855	yggL_5aa-mgtL-lacZ	EPDPTP	PT0373	PM0664
	pCY2857	yggL_30aa-mgtL-lacZ	EPDPTP	PT0373	PM0664
	pCY2859	hupA_5aa-mgtL-lacZ	EPDPTP	PT0373	PM0664
	pCY2861	hupA_30aa-mgtL-lacZ	EPDPTP	PT0373	PM0664
	pCY2863	pmrD_5aa-mgtL-lacZ	EPDPTP	PT0373	PM0664
	pCY2865	pmrD_30aa-mgtL-lacZ	EPDPTP	PT0373	PM0664
	pCY2867	tag_5aa-mgtL-lacZ	EPDPTP	PT0373	PM0664
	pCY2869	tag_30aa-mgtL-lacZ	EPDPTP	PT0373	PM0664
	pCY2871	gyrB_5aa-mgtL-lacZ	EPDPTP	PT0373	PM0664
	pCY2873	gyrB_30aa-mgtL-lacZ	EPDPTP	PT0373	PM0664
	pCY2875	gpr_5aa-mgtL-lacZ	EPDPTP	PT0373	PM0664
	pCY2877	gpr_30aa-mgtL-lacZ	EPDPTP	PT0373	PM0664
	pCY2879	ldcA_5aa-mgtL-lacZ	EPDPTP	PT0373	PM0664
	pCY2881	ldcA_30aa-mgtL-lacZ	EPDPTP	PT0373	PM0664
	pCY2883	ycfD_5aa-mgtL-lacZ	EPDPTP	PT0373	PM0664
	pCY2885	ycfD_30aa-mgtL-lacZ	EPDPTP	PT0373	PM0664
	pCY2887	nth_5aa-mgtL-lacZ	EPDPTP	PT0373	PM0664
	pCY2889	nth_30aa-mgtL-lacZ	EPDPTP	PT0373	PM0664
	pCY2891	ybaB_5aa-mgtL-lacZ	EPDPTP	PT0373	PM0664
	pCY2893	ybaB_30aa-mgtL-lacZ	EPDPTP	PT0373	PM0664
	pCY2895	ddlB_5aa-mgtL-lacZ	EPDPTP	PT0373	PM0664
	pCY2897	ddlB_30aa-mgtL-lacZ	EPDPTP	PT0373	PM0664
	pCY2899	yagE_5aa-mgtL-lacZ	EPDPTP	PT0373	PM0664
	pCY2901	yagE_30aa-mgtL-lacZ	EPDPTP	PT0373	PM0664
	pCY2903	grpE_5aa-mgtL-lacZ	EPDPTP	PT0373	PM0664
	pCY2905	grpE_30aa-mgtL-lacZ	EPDPTP	PT0373	PM0664
	pCY2907	phoU_5aa-mgtL-lacZ	EPDPTP	PT0373	PM0664
	pCY2909	phoU_30aa-mgtL-lacZ	EPDPTP	PT0373	PM0664
	pCY2911	rssA_5aa-mgtL-lacZ	EPDPTP	PT0373	PM0664
	pCY2913	rssA_30aa-mgtL-lacZ	EPDPTP	PT0373	PM0664
	pCY2915	pepQ_5aa-mgtL-lacZ	EPDPTP	PT0373	PM0664
	pCY2917	pepQ_30aa-mgtL-lacZ	EPDPTP	PT0373	PM0664
	pCY2919	tdk_5aa-mgtL-lacZ	EPDPTP	PT0373	PM0664
	pCY2921	tdk_30aa-mgtL-lacZ	EPDPTP	PT0373	PM0664
	pCY2923	rpsU_5aa-mgtL-lacZ	EPDPTP	PT0373	PM0664
	pCY2925	rpsU_30aa-mgtL-lacZ	EPDPTP	PT0373	PM0664
	pCY2927	secF_5aa-mgtL-lacZ	EPDPTP	PT0373	PM0664
	pCY2929	secF_30aa-mgtL-lacZ	EPDPTP	PT0373	PM0664
	pCY2931	nuoN_5aa-mgtL-lacZ	EPDPTP	PT0373	PM0664
	pCY2933	nuoN_30aa-mgtL-lacZ	EPDPTP	PT0373	PM0664
	pCY2935	yfcJ_5aa-mgtL-lacZ	EPDPTP	PT0373	PM0664
	pCY2937	yfcJ_30aa-mgtL-lacZ	EPDPTP	PT0373	PM0664
	pCY2939	yajR_5aa-mgtL-lacZ	EPDPTP	PT0373	PM0664
	pCY2941	yajR_30aa-mgtL-lacZ	EPDPTP	PT0373	PM0664
	pCY2943	ychH_5aa-mgtL-lacZ	EPDPTP	PT0373	PM0664
	pCY2945	ychH_30aa-mgtL-lacZ	EPDPTP	PT0373	PM0664
	pCY2947	znuB_5aa-mgtL-lacZ	EPDPTP	PT0373	PM0664
	pCY2949	znuB_30aa-mgtL-lacZ	EPDPTP	PT0373	PM0664
	pCY2951	yebZ_5aa-mgtL-lacZ	EPDPTP	PT0373	PM0664
	pCY2953	yebZ_30aa-mgtL-lacZ	EPDPTP	PT0373	PM0664
	pCY2955	ydiK_5aa-mgtL-lacZ	EPDPTP	PT0373	PM0664
	pCY2957	ydiK_30aa-mgtL-lacZ	EPDPTP	PT0373	PM0664
	pCY2959	shiA_5aa-mgtL-lacZ	EPDPTP	PT0373	PM0664
	pCY2961	shiA_30aa-mgtL-lacZ	EPDPTP	PT0373	PM0664
	pCY2963	cusS_5aa-mgtL-lacZ	EPDPTP	PT0373	PM0664
	pCY2965	cusS_30aa-mgtL-lacZ	EPDPTP	PT0373	PM0664
	pCY3012	rpoS_5aa-mgtL-lacZ	EPDPTP	PT0373	PM0664
	pCY3014	rpoS_30aa-mgtL-lacZ	EPDPTP	PT0373	PM0664
	pCY3016	clpB_5aa-mgtL-lacZ	EPDPTP	PT0373	PM0664
	pCY3018	clpB_30aa-mgtL-lacZ	EPDPTP	PT0373	PM0664
	pCY3020	intB_5aa-mgtL-lacZ	EPDPTP	PT0373	PM0664
	pCY3022	intB_30aa-mgtL-lacZ	EPDPTP	PT0373	PM0664
D	pSN196	dnaK_5aa-mgtL-lacZ	EPDPTP	PT0373	PM0664
	pSN197	dnaK_10aa-mgtL-lacZ	EPDPTP	PT0373	PM0664
	pSN199	dnaK_20aa-mgtL-lacZ	EPDPTP	PT0373	PM0664
	pSN201	dnaK_30aa-mgtL-lacZ	EPDPTP	PT0373	PM0664
	pSN203	dnaK_60aa-mgtL-lacZ	EPDPTP	PT0373	PM0664
	pCY3188	grpE_5aa-mgtL-lacZ	EPDPTP	PT0373	PM0664
	pCY3189	grpE_10aa-mgtL-lacZ	EPDPTP	PT0373	PM0664
	pCY3190	grpE_20aa-mgtL-lacZ	EPDPTP	PT0373	PM0664
	pCY3191	grpE_30aa-mgtL-lacZ	EPDPTP	PT0373	PM0664
	pCY3192	grpE_60aa-mgtL-lacZ	EPDPTP	PM0805*	PM0664	2nd PCR : universal primer & PM0664
	pCY3198	nuoN_5aa-mgtL-lacZ	EPDPTP	PT0373	PM0664
	pCY3199	nuoN_10aa-mgtL-lacZ	EPDPTP	PT0373	PM0664
	pCY3200	nuoN_20aa-mgtL-lacZ	EPDPTP	PT0373	PM0664
	pCY3201	nuoN_30aa-mgtL-lacZ	EPDPTP	PT0373	PM0664
	pCY3202	nuoN_60aa-mgtL-lacZ	EPDPTP	PM0806*	PM0664	2nd PCR : universal primer & PM0664
F	pCA24N-rpoD	His6-rpoD	DDDEDEDEED	primer 1	primer 3
	pCA24N-yihI	His6-yihI	DDDEEEEEDE	primer 1	primer 3
	pCY1002	GFP-10E	EEEEEEEEEE	primer 1	primer 3
G	pCY1561	mgtL-lacZ	EPDPTP	PT0373	PM0664
	pCY3051	FLAG-lacZ	DYKDDDDK	PM0770	PM0664
	pCY2819	rnhB_5aa-mgtL-lacZ	EPDPTP	PT0373	PM0664
	pCY2823	ypdB_5aa-mgtL-lacZ	EPDPTP	PT0373	PM0664
	pCY2827	iscR_5aa-mgtL-lacZ	EPDPTP	PT0373	PM0664
	pCY2831	dadX_5aa-mgtL-lacZ	EPDPTP	PT0373	PM0664
	pCY2835	dcm_5aa-mgtL-lacZ	EPDPTP	PT0373	PM0664
	pCY2839	yeaD_5aa-mgtL-lacZ	EPDPTP	PT0373	PM0664
	pCY2843	amn_5aa-mgtL-lacZ	EPDPTP	PT0373	PM0664
	pCY2847	udk_5aa-mgtL-lacZ	EPDPTP	PT0373	PM0664
	pCY2851	fhuF_5aa-mgtL-lacZ	EPDPTP	PT0373	PM0664
	pCY2855	yggL_5aa-mgtL-lacZ	EPDPTP	PT0373	PM0664
	pCY2859	hupA_5aa-mgtL-lacZ	EPDPTP	PT0373	PM0664
	pCY2863	pmrD_5aa-mgtL-lacZ	EPDPTP	PT0373	PM0664
	pCY2867	tag_5aa-mgtL-lacZ	EPDPTP	PT0373	PM0664
	pCY2871	gyrB_5aa-mgtL-lacZ	EPDPTP	PT0373	PM0664
	pCY2875	gpr_5aa-mgtL-lacZ	EPDPTP	PT0373	PM0664
	pCY2879	ldcA_5aa-mgtL-lacZ	EPDPTP	PT0373	PM0664
	pCY2883	ycfD_5aa-mgtL-lacZ	EPDPTP	PT0373	PM0664
	pCY2887	nth_5aa-mgtL-lacZ	EPDPTP	PT0373	PM0664
	pCY2891	ybaB_5aa-mgtL-lacZ	EPDPTP	PT0373	PM0664
	pCY2895	ddlB_5aa-mgtL-lacZ	EPDPTP	PT0373	PM0664
	pCY2899	yagE_5aa-mgtL-lacZ	EPDPTP	PT0373	PM0664
	pCY2903	grpE_5aa-mgtL-lacZ	EPDPTP	PT0373	PM0664
	pCY2907	phoU_5aa-mgtL-lacZ	EPDPTP	PT0373	PM0664
	pCY2911	rssA_5aa-mgtL-lacZ	EPDPTP	PT0373	PM0664
	pCY2915	pepQ_5aa-mgtL-lacZ	EPDPTP	PT0373	PM0664
	pCY2919	tdk_5aa-mgtL-lacZ	EPDPTP	PT0373	PM0664
	pCY2923	rpsU_5aa-mgtL-lacZ	EPDPTP	PT0373	PM0664
	pCY2927	secF_5aa-mgtL-lacZ	EPDPTP	PT0373	PM0664
	pCY2931	nuoN_5aa-mgtL-lacZ	EPDPTP	PT0373	PM0664
	pCY2935	yfcJ_5aa-mgtL-lacZ	EPDPTP	PT0373	PM0664
	pCY2939	yajR_5aa-mgtL-lacZ	EPDPTP	PT0373	PM0664
	pCY2943	ychH_5aa-mgtL-lacZ	EPDPTP	PT0373	PM0664
	pCY2947	znuB_5aa-mgtL-lacZ	EPDPTP	PT0373	PM0664
	pCY2951	yebZ_5aa-mgtL-lacZ	EPDPTP	PT0373	PM0664
	pCY2955	ydiK_5aa-mgtL-lacZ	EPDPTP	PT0373	PM0664
	pCY2959	shiA_5aa-mgtL-lacZ	EPDPTP	PT0373	PM0664
	pCY2963	cusS_5aa-mgtL-lacZ	EPDPTP	PT0373	PM0664
	pCY3012	rpoS_5aa-mgtL-lacZ	EPDPTP	PT0373	PM0664
	pCY3016	clpB_5aa-mgtL-lacZ	EPDPTP	PT0373	PM0664
	pCY3020	intB_5aa-mgtL-lacZ	EPDPTP	PT0373	PM0664

### Sheet: Figure S5
	plasmid	feature	IRD sequence	PCR primers for in vitro translation
				primer 1	primer 2
A	pCY3099	ybeX_10aa-lacZ	DE/P+	PT0373	PM0664
	pCY3100	ybeX_10aa-lacZ	no DEP	PT0373	PM0664
